# Comprehensive characterization of the complex BAHD acyltransferase family from 218 land plants species: phylogenomic analysis and identification of specificity determinant positions

**DOI:** 10.1101/2023.03.15.532435

**Authors:** Fernando Villarreal, Agustin Amalfitano, Hugo Marcelo Atencio, Nicolas Stocchi, Arjen ten Have

## Abstract

Chemodiversity is a fundamental trait acquired by plants during their land’s colonization. This resulted from an evolutionary process leading to the increase in the number of homologues from a distinct set of protein superfamilies, many of them associated to the specialized metabolism, which allowed the expansion of the chemical space to cope with several environmental cues. BAHD acyltransferases are among these important superfamilies, catalyzing a reaction leading to the acylation of acceptor metabolites with Coenzyme A-activated donors. BAHD acyltransferases can use a wide variety of substrates and they often times display substrate permissiveness towards a wide variety of substrates. Together, these factors complicates the reliable identification and functional annotation of BAHD homologues, also due to the (relatively) limited amount of biochemical data on BAHD acyltransferases. In this work, we take a phylogenomics and computational approach to study the BAHD superfamily in land plants. Using a clustered training set with 27 proteomes, followed by the classification of additional 191 proteomes, we obtained a final BAHDome with 15607 homologues. The training set was clustered in 16 groups, that, together with the identification of cluster of orthologues from the complete BAHDome, were partially assigned functionally to different families guided by the characterized activities (in terms of metabolites used) present in each group. However, the function assignation was not direct in several cases, due to large sequence number, taxonomical distribution on the group, and high sequence variability intra-group. Finally, we used the different families (and functional subfamilies) identified to detect specificity determining positions (SDPs), that may account to explain the functional diversity by finding key positions in, for example, substrate interaction. However, only a handful of the SDPs identified in this work are linked to the substrate binding pocket. Together, these results allow to partially annotate functional BAHD families, which have evolved in a complex pattern of taxonomical and functional signals to allow interaction with multiple substrates, more likely associated to protein dynamics rather than direct substrate interaction.
