## Supplementary Dataset S1 for "Comprehensive characterization of the complex BAHD acyltransferase family from 218 land plants species: phylogenomic analysis and identification of specificity determinant positions"

### Sheet: Sheet1
				BAHD homologues
Proteome	Code	Proteome used	Total proteins	Sensitive search	Post Seqrutinator	Final dataseta
Amaranthus hypochondriacus	[Ahy]	v2.1	23879	67	23	32
Amborella trichopoda	[Atr]	v1.0	26846	85	28	27
Arabidopsis thaliana	[Ath]	TAIR10	35386	67	56	37 (23)
Azolla filiculoides	[Afi]	v1.1	20203	17	13	11
Brachypodium distachyon	[Bdi]	v3.1	52972	107	96	92
Brassica rapa	[Bra]	v1.3	43370	105	82	88
Citrus sinensis	[Csi]	v1.1	46147	111	54	70
Gingko biloba	[Gbi]	7-14-16	30404	42	3	3
Helianthus annus	[Han]	r1.2	52234	216	148	165
Manihot esculenta	[Mes]	v6.1	41381	94	71	84
Marchantia polymorpha	[Mpo]	v3.1	24674	25	25	23
Medicago truncatula	[Mtr]	Mt4.0v1	62319	180	108	109 (3)
Oryza sativa	[Osa]	v7.0	52424	145	95	79 (18)
Physcomitrella patens	[Ppa]	v3.3	87533	58	38	9
Picea abies	[Pab]	7-14-16	66632	195	46	50
Populus trichocarpa	[Ptr]	v3.1	63498	166	117	112
Prunus persica	[Ppe]	v2.1	47089	93	70	80
Salvinia cucullata	[Scu]	v1.2	19779	21	16	10
Selaginella moellendorffii	[Smo]	v1.0	22285	108	59	42 (1)
Solanum lycopersicum	[Sly]	ITAG3.2	35768	97	53	65 (2)
Solanum tuberosum	[Stu]	v4.03	56215	171	74	96
Sorghum bicolor	[Sbi]	v3.1.1	47121	123	102	92
Spirodela polyrhiza	[Spo]	v2	19623	55	24	29
Taxus bacatta	[Tba]	7-14-16	32062	77	10	11 (6)
Theobroma cacao	[Tca]	v1.1	44404	111	80	81
Vitis vinifera	[Vvi]	v2.1	55564	111	53	59 (1)
Zea mays	[Zma]	RefGen_V4	131484	130	98	92 (1)
SwissProt Viridiplantae	[SPV]	Release 2019_03	39840	114	106	113
Total			1281136	2891	1748	1761
