## Supplementary Dataset S2 for "Comprehensive characterization of the complex BAHD acyltransferase family from 218 land plants species: phylogenomic analysis and identification of specificity determinant positions"

### Sheet: Sheet1
	G2+G3+G16				G7+G14				G13+G15				G5+G9+G11+G12
	G2	G3	G16	G4	G7	G14	G6	G8	G13	G15	G10	G1	G5	G9	G12	G11	Total per species
Atr	1	4	-	1	3	-	-	10	2	-	2	2	1	1	-	2	29
	(0.4%)	(1.6%)		(0.5%)	(2.9%)			(12.7%)	(4%)		(3.6%)	(0.6%)	(0.6%)	(1.4%)		(3.6%)	(1.6%)
Ahy	-	14	-	4	2	-	1	-	-	1	2	2	3	-	1	3	33
		(5.6%)		(2.1%)	(1.9%)		(1%)			(6.7%)	(3.6%)	(0.6%)	(1.7%)		(1.9%)	(5.4%)	(1.8%)
Sly	1	11	-	3 [1]	4	-	2	4	1	-	1	32 [1]	5	1	2	2	69
	(0.4%)	(4.4%)		(1.6%)	(3.8%)		(1.9%)	(5.1%)	(2%)		(1.8%)	(9.9%)	(2.8%)	(1.4%)	(3.8%)	(3.6%)	(3.8%)
Stu	5	13	-	3	4	-	3	5	1	-	1	52	5	1	1	3	97
	(2%)	(5.2%)		(1.6%)	(3.8%)		(2.9%)	(6.3%)	(2%)		(1.8%)	(16.1%)	(2.8%)	(1.4%)	(1.9%)	(5.4%)	(5.4%)
Han	23	25	-	24	4	-	9	-	1	-	1	57	16	1	1	5	167
	(9.2%)	(10.1%)		(12.8%)	(3.8%)		(8.7%)		(2%)		(1.8%)	(17.7%)	(9%)	(1.4%)	(1.9%)	(8.9%)	(9.3%)
Vvi	4	9	-	5	4	-	8	-	2	2	2	7	10	1	2	3	59
	(1.6%)	(3.6%)		(2.7%)	(3.8%)		(7.7%)		(4%)	(13.3%)	(3.6%)	(2.2%)	(5.6%)	(1.4%)	(3.8%)	(5.4%)	(3.3%)
Csi	13	4	-	1	4	-	2	-	1	2	3	35	1	1	1	3	71
	(5.2%)	(1.6%)		(0.5%)	(3.8%)		(1.9%)		(2%)	(13.3%)	(5.4%)	(10.9%)	(0.6%)	(1.4%)	(1.9%)	(5.4%)	(3.9%)
Tca	13	10	-	11	5	-	3	-	2	2	3	17	8	1	3	3	81
	(5.2%)	(4%)		(5.9%)	(4.8%)		(2.9%)		(4%)	(13.3%)	(5.4%)	(5.3%)	(4.5%)	(1.4%)	(5.7%)	(5.4%)	(4.5%)
Ath	3 [7]	10 [3]	-	1 [2]	5 [3]	-	4	-	1	-	1 [2]	7 [2]	1 [1]	1	3 [2]	3	40
	(1.2%)	(4%)		(0.5%)	(4.8%)		(3.8%)		(2%)		(1.8%)	(2.2%)	(0.6%)	(1.4%)	(5.7%)	(5.4%)	(2.2%)
Bra	21	20	-	6	10	-	4	-	2	1	4	10	1	-	8	6	93
	(8.4%)	(8.1%)		(3.2%)	(9.6%)		(3.8%)		(4%)	(6.7%)	(7.1%)	(3.1%)	(0.6%)		(15.1%)	(10.7%)	(5.2%)
Mtr	20 [3]	27	-	12	6	-	6	-	3	-	3	10	10	1	10	3	111
	(8%)	(10.9%)		(6.4%)	(5.8%)		(5.8%)		(6%)		(5.4%)	(3.1%)	(5.6%)	(1.4%)	(18.9%)	(5.4%)	(6.1%)
Mes	11	10	-	5	5	-	4	4	4	2	4	24	6	1	2	4	86
	(4.4%)	(4%)		(2.7%)	(4.8%)		(3.8%)	(5.1%)	(8%)	(13.3%)	(7.1%)	(7.5%)	(3.4%)	(1.4%)	(3.8%)	(7.1%)	(4.8%)
Ptr	23	13	-	11	8	-	2	-	2	-	3	32	17	1	2	7	121
	(9.2%)	(5.2%)		(5.9%)	(7.7%)		(1.9%)		(4%)		(5.4%)	(9.9%)	(9.6%)	(1.4%)	(3.8%)	(12.5%)	(6.7%)
Ppe	15	16	-	13	5	-	3	-	2	1	2	15	4	-	1	3	80
	(6%)	(6.5%)		(6.9%)	(4.8%)		(2.9%)		(4%)	(6.7%)	(3.6%)	(4.7%)	(2.2%)		(1.9%)	(5.4%)	(4.4%)
Spo	6	5	-	3	4	-	-	5	1	-	2	4	2	-	1	-	33
	(2.4%)	(2%)		(1.6%)	(3.8%)			(6.3%)	(2%)		(3.6%)	(1.2%)	(1.1%)		(1.9%)		(1.8%)
Sbi	13	9	-	21	6	-	4	4	-	-	4	-	16	13	1	1	92
	(5.2%)	(3.6%)		(11.2%)	(5.8%)		(3.8%)	(5.1%)			(7.1%)		(9%)	(17.6%)	(1.9%)	(1.8%)	(5.1%)
Zma	8	8	-	16	4 [1]	-	6	15	-	-	4	-	12	17	1	1	92
	(3.2%)	(3.2%)		(8.5%)	(3.8%)		(5.8%)	(19%)			(7.1%)		(6.7%)	(23%)	(1.9%)	(1.8%)	(5.1%)
Bdi	15	10	-	13	4	-	9	13	-	-	2	-	10	14	1	1	92
	(6%)	(4%)		(6.9%)	(3.8%)		(8.7%)	(16.5%)			(3.6%)		(5.6%)	(18.9%)	(1.9%)	(1.8%)	(5.1%)
Osa	18	12	-	5 [2]	4	-	6	3 [7]	-	-	1	-	18 [3]	11 [6]	1	2	81
	(7.2%)	(4.8%)		(2.7%)	(3.8%)		(5.8%)	(3.8%)			(1.8%)		(10.1%)	(14.9%)	(1.9%)	(3.6%)	(4.5%)
Tba	-	4	-	1	2	-	-	-	2	-	-	-	-	-	2	-	11
		(1.6%)		(0.5%)	(1.9%)				(4%)						(3.8%)		(0.6%)
Pab	6	10	-	1	2	-	2	-	6	1	2	-	18	-	1	1	50
	(2.4%)	(4%)		(0.5%)	(1.9%)		(1.9%)		(12%)	(6.7%)	(3.6%)		(10.1%)		(1.9%)	(1.8%)	(2.8%)
Gbi	-	1	-	-	1	-	-	-	1	-	-	-	-	-	-	-	3
		(0.4%)			(1%)				(2%)								(0.2%)
Afi	3	-	-	1	1	-	-	1	3	-	2	-	-	-	-	-	11
	(1.2%)			(0.5%)	(1%)			(1.3%)	(6%)		(3.6%)						(0.6%)
Scu	3	-	-	1	2	-	-	1	2	-	1	-	-	-	-	-	10
	(1.2%)			(0.5%)	(1.9%)			(1.3%)	(4%)		(1.8%)						(0.6%)
Smo	-	-	11	1 [1]	1	18	-	1	7	2	2	-	-	-	-	-	43
			(100%)	(0.5%)	(1%)	(100%)		(1.3%)	(14%)	(13.3%)	(3.6%)						(2.4%)
Ppa	-	-	-	1	-	-	3	3	2	-	1	-	-	-	-	-	10
				(0.5%)			(2.9%)	(3.8%)	(4%)		(1.8%)						(0.6%)
Mpo	-	-	-	1	-	-	22	1	2	-	1	-	-	-	-	-	27
				(0.5%)			(21.2%)	(1.3%)	(4%)		(1.8%)						(1.5%)
SP	24	3	-	23	4	-	1	9	-	1	2	16	14	8	8	-	113
	(9.6%)	(1.2%)		(12.2%)	(3.8%)		(1%)	(11.4%)		(6.7%)	(3.6%)	(5%)	(7.9%)	(10.8%)	(15.1%)		(6.3%)
Total per Group	249	248	11	188	104	18	104	79	50	15	56	322	178	74	53	56	1805
	(13.8%)	(13.7%)	(0.6%)	(10.4%)	(5.8%)	(1%)	(5.8%)	(4.4%)	(2.8%)	(0.8%)	(3.1%)	(17.8%)	(9.9%)	(4.1%)	(2.9%)	(3.1%)
Supplementary Table S2
Summary of sequences (absolute and relative) per group 100PRSD in BAHD hierarchical clustering. Groups are organized in columns, whereas proteomes are organized in rows. Note also that groups are organized as major ancestral clades, as explained in the main text. Data is presented as sequence number (bold) and relative number (italics %). Bottom row show total number of sequences per group, and r…
