## Supplementary Dataset S3 for "Comprehensive characterization of the complex BAHD acyltransferase family from 218 land plants species: phylogenomic analysis and identification of specificity determinant positions"

### Sheet: A
Group	in set	Uniprot	description	species	Clade on Tuominem 2011
G1	CAC09062	CAC09062	Omega-hydroxypalmitate O-feruloyl transferase	Fragaria vesca
	Q58VS8	Q58VS8	Acyltransferase	Capsicum annuum	IIIa
	Q5I2Q4	Q5I2Q4	Putative alcohol acyl-transferases	Cucumis melo	IIIa
	Q5I6B5	Q5I6B5	Acetyl CoA geraniol/citronellol acetyltransferase	Rosa hybrid cultivar	IIIa
	Q8GZU0	Q8GZU0	Minovincinine 19-hydroxy-O-acetyltransferase	Catharanthus roseus	IIIa
	Q9FVF1	Q9FVF1	Alcohol acyltransferase	Fragaria ananassa	IIIa
	spv0002274	K4D9Y4	Acylsugar acyltransferase 3 (Sl-ASAT3) (EC 2.3.1.-)	Solanum lycopersicum
	spv0003038	O23393	BAHD acyltransferase BIA1 (EC 2.3.1.-) (Protein ABNORMAL SHOOT 1) (Protein BRASSINOSTEROID INACTIVATOR 1)	Arabidopsis thaliana
	spv0012868	A0A2P1GIW7	Stemmadenine O-acetyltransferase (CrSAT) (EC 1.7.1.-)	Catharanthus roseus
	spv0014126	Q94FT4	Salutaridinol 7-O-acetyltransferase (salAT) (EC 2.3.1.150)	Papaver somniferum	IIIa
	spv0019994	O64988	Acetyl-CoA-benzylalcohol acetyltransferase (CbBEAT-1) (EC 2.3.1.224)	Clarkia breweri	IIIa
	spv0021879	Q9ZTK5	Deacetylvindoline O-acetyltransferase (EC 2.3.1.107) (Acetyl-coenzyme A:deacetylvindoline 4-O-acetyltransferase)	Catharanthus roseus	IIIa
	spv0022493	Q6TXD2	Pelargonidin 3-O-(6-caffeoylglucoside) 5-O-(6-O-malonylglucoside) 4'''-malonyltransferase (EC 2.3.1.214) (Anthocyanin 5-O-glucoside-4'''-O-malonyltransferase 2) (Ss5MaT2)	Salvia splendens	IIIa
	spv0023194	Q9FI40	BAHD acyltransferase At5g47980 (EC 2.3.1.-)	Arabidopsis thaliana
	spv0024510	Q9SPU3	Acetyl-CoA-benzylalcohol acetyltransferase (CbBEAT-2) (EC 2.3.1.224)	Clarkia breweri
	spv0033728	Q70PR7	Vinorine synthase (EC 2.3.1.160)	Rauvolfia serpentina	IIIa
G2	A4PHY4	A4PHY4	Anthocyanin malonyltransferase homolog	Chrysanthemum morifolium
	ABY59019	ABY59019	Malonyl-CoA:isoflavone 7-O-glucoside-6''-O-malonyltransferase	Glycine max
	B4Y0U0	B4Y0U0	Isoflavonoid malonyl transferase 1	Medicago truncatula	Ia
	B4Y0U1	B4Y0U1	Anthocyanin 5-aromatic acyltransferase (Isoflavonoid malonyl transferase 3)	Medicago truncatula	Ia
	B4Y0U2	B4Y0U2	Isoflavonoid malonyl transferase 2 (Fragment)	Medicago truncatula	Ia
	BAF73620	BAF73620	malonyl-CoA:isoflavone 7-O-glucoside-6''-O-malonyltransferase	Glycine max
	Q6RFS5	Q6RFS5	Quercetin 3-O-glucoside-6''-O-malonyltransferase	Lamium purpureum	Ia
	Q6RFS6	Q6RFS6	Quercetin 3-O-glucoside-6''-O-malonyltransferase	Verbena hybrida	Ia
	Q6WB12	Q6WB12	Anthocyanidin 3-O-glucoside-3'',6''-O-dimalonyltransferase	Chrysanthemum morifolium	Ia
	Q6WB13	Q6WB13	Anthocyanidin 3-O-glucoside-6''-O-malonyltransferase	Chrysanthemum morifolium	Ia
	Q84LA6	Q84LA6	Malonyl-coenzyme A: anthocyanidin 3-O-glucoside-6''-O-malonyltransferase	Pericallis cruenta	Ia
	Q8W1X0	Q8W1X0	Malonyl CoA:anthocyanin 5-O-glucoside-6'''-O-malonyltransferase	Perilla frutescens	Ia
	spv0000144	Q9ZWR8	Anthocyanin 5-aromatic acyltransferase (5AT) (EC 2.3.1.153)	Gentiana triflora	Ia
	spv0000469	Q9FNP9	Agmatine coumaroyltransferase (EC 2.3.1.64)	Arabidopsis thaliana
	spv0000882	Q9LJB4	Malonyl-CoA:anthocyanidin 5-O-glucoside-6''-O-malonyltransferase (EC 2.3.1.-) (Anthocyanin 5-aromatic acyltransferase-like protein) (At5MAT)	Arabidopsis thaliana
	spv0000916	Q8GSN8	Malonyl-coenzyme A:anthocyanin 3-O-glucoside-6''-O-malonyltransferase (Dv3MaT) (Malonyl CoA:anthocyanin 3-O-glucoside-6''-O-malonyltransferase) (EC 2.3.1.171)	Dahlia pinnata	Ia
	spv0001069	Q9ZWB4	Coumaroyl-CoA:anthocyanidin 3-O-glucoside-6''-O-coumaroyltransferase 1 (EC 2.3.1.-)	Arabidopsis thaliana
	spv0001102	Q9MBC1	Anthocyanidin 3-O-glucoside 6''-O-acyltransferase (3AT) (EC 2.3.1.215) (Fragment)	Perilla frutescens	Ia
	spv0001115	Q8W1W9	Malonyl-coenzyme:anthocyanin 5-O-glucoside-6'''-O-malonyltransferase (Malonyl CoA:anthocyanin 5-O-glucoside-6'''-O-malonyltransferase) (Ss5MaT1) (EC 2.3.1.172)	Salvia splendens	Ia
	spv0022525	Q9LR73	Coumaroyl-CoA:anthocyanidin 3-O-glucoside-6''-O-coumaroyltransferase 2 (EC 2.3.1.-)	Arabidopsis thaliana
	spv0023195	Q9LRQ7	BAHD acyltransferase At3g29680 (EC 2.3.1.-) (Probable anthocyanin acyltransferase)	Arabidopsis thaliana
	spv0035458	Q940Z5	Phenolic glucoside malonyltransferase 1 (EC 2.3.1.-)	Arabidopsis thaliana
	spv0035459	Q9LRQ8	Phenolic glucoside malonyltransferase 2 (EC 2.3.1.-)	Arabidopsis thaliana
	spv0036496	Q589Y0	Phenolic glucoside malonyltransferase 1 (NtMaT1) (EC 2.3.1.-) (EC 2.3.1.116) (Flavonol/naphthol glucoside malonyltransferase 1) (Phenolic glucoside-6'-O-malonyltransferase 1)	Nicotiana tabacum	Ia
G3	spv0017839	Q9SND9	Uncharacterized acetyltransferase At3g50280 (EC 2.3.1.-)	Arabidopsis thaliana
	spv0022920	Q9FF86	BAHD acyltransferase DCR (EC 2.3.1.-) (Protein DEFECTIVE IN CUTICULAR RIDGES) (Protein PERMEABLE LEAVES 3)	Arabidopsis thaliana
	spv0026824	Q9FH97	Protein ENHANCED PSEUDOMONAS SUSCEPTIBILITY 1 (EC 2.3.1.-)	Arabidopsis thaliana
G4	A4ZKE4	A4ZKE4	Hydroxycinnamoyl-CoA shikimate/quinate hydroxycinnamoyltransferase	Coffea canephora
	A6Y879	A6Y879	Hydroxycinnamoyl-CoA:shikimate hydroxycinnamoyltransferase	Pinus radiata	Vb
	ACI16630	ACI16630	shikimate O-hydroxycinnamoyltransferase	Trifolium pratense
	ACI16631	ACI16631	malate O-hydroxycinnamoyl transferase	Trifolium pratense
	ACI28534	ACI28534	shikimate O-hydroxycinnamoyltransferase	Trifolium pratense
	C3PTS7	C3PTS7	Hydroxycinnamoyl-CoA:quinate hydroxycinnamoyltransferase	Cynara cardunculus var. scolymus
	C3PTS8	C3PTS8	Hydroxycinnamoyl-CoA:quinate hydroxycinnamoyltransferase	Cynara cardunculus var. altilis
	D8T7G0	D8T7G0	Probable hydroxycinnamoyl transferase (EC 2.3.1.-) (EC 2.3.1.133)	Selaginella moellendorffii
	E8ZAP2	E8ZAP2	Hydroxycinnamoyl transferase (EC 2.3.1.133)	Plectranthus scutellarioides
	Q70G32	Q70G32	Hydroxycinnamoyl CoA quinate transferase	Solanum lycopersicum	Vb
	Q70G33	Q70G33	Hydroxycinnamoyl CoA quinate transferase	Nicotiana tabacum	Vb
	Q7XXP3	Q7XXP3	Hydroxyanthranilate hydroxycinnamoyltransferase 1	Avena sativa	Vb
	R9RYW2	R9RYW2	Hydroxycinnamoyl-CoA shikimate/quinate hydroxycinnamoyltransferase 2	Panicum virgatum
	spv0005185	G0LD36	Rosmarinate synthase (MoRAS) (EC 2.3.1.140) (Hydroxycinnamoyl-CoA:hydroxyphenyllactate hydroxycinnamoyltransferase)	Melissa officinalis
	spv0005306	A0PDV5	Rosmarinate synthase (CbRAS) (EC 2.3.1.140) (Hydroxycinnamoyl transferase) (CbHCT1)	Plectranthus scutellarioides	Vb
	spv0013979	O64470	Spermidine hydroxycinnamoyl transferase (EC 2.3.1.-) (BAHD-like hydroxycinnamoyl transferase)	Arabidopsis thaliana
	spv0026009	Q9FI78	Shikimate O-hydroxycinnamoyltransferase (EC 2.3.1.133) (Hydroxycinnamoyl transferase) (Hydroxycinnamoyl-Coenzyme A shikimate/quinate hydroxycinnamoyltransferase)	Arabidopsis thaliana
	spv0026010	Q8GSM7	Shikimate O-hydroxycinnamoyltransferase (EC 2.3.1.133) (Hydroxycinnamoyl transferase) (Hydroxycinnamoyl-Coenzyme A shikimate/quinate hydroxycinnamoyltransferase)	Nicotiana tabacum	Vb
	spv0029187	O23917	Anthranilate N-benzoyltransferase protein 2 (EC 2.3.1.144) (Anthranilate N-hydroxycinnamoyl/benzoyltransferase 2)	Dianthus caryophyllus	Vb
	spv0029312	Q5SMM6	Hydroxycinnamoyltransferase 4 (OsHCT4) (EC 2.3.1.-) (BAHD-like hydroxycinnamoyl transferase HCT4) (Glycerol hydroxycinnamoyl transferase)	Oryza sativa subsp. japonica
	spv0029370	O24645	Anthranilate N-benzoyltransferase protein 1 (EC 2.3.1.144) (Anthranilate N-hydroxycinnamoyl/benzoyltransferase 1)	Dianthus caryophyllus
	spv0029371	O23918	Anthranilate N-benzoyltransferase protein 3 (EC 2.3.1.144) (Anthranilate N-hydroxycinnamoyl/benzoyltransferase 3)	Dianthus caryophyllus
	spv0038912	Q6K638	Hydroxycinnamoyltransferase 2 (OsHCT2) (EC 2.3.1.-) (BAHD-like hydroxycinnamoyl transferase HCT2)	Oryza sativa subsp. japonica
G5	P93094	P93094	Uncharacterized protein (Fragment)	Cucumis melo	Va
	Q5I2Q5	Q5I2Q5	Putative alcohol acyl-transferases	Cucumis melo	Va
	Q64FJ6	Q64FJ6	Alcohol acyl transferase	Malus domestica	Va
	Q6E593	Q6E593	Benzoyl coenzyme A: benzyl alcohol benzoyl transferase (Benzoyl-CoA:benzyl alcohol/phenylethanol benzoyltransferase)	Petunia hybrida	Va
	Q6R311	Q6R311	Alcohol acyl transferase	Malus domestica	Va
	Q8SA67	Q8SA67	Putative acyltransferase	Cucumis melo	Va
	spv0000596	Q3ZPN4	Methanol O-anthraniloyltransferase (EC 2.3.1.232) (Anthraniloyl-CoA:methanol acyltransferase) (Benzyl alcohol O-benzoyltransferase) (EC 2.3.1.196)	Vitis labrusca	Va
	spv0001545	Q9SRQ2	(Z)-3-hexen-1-ol acetyltransferase (EC 2.3.1.195)	Arabidopsis thaliana	Va
	spv0002847	Q7G4G7	Acyl transferase 1 (OsAT1) (EC 2.3.1.-) (Protein SPOTTED LEAF 18)	Oryza sativa subsp. japonica
	spv0014590	Q2QRK9	Spermidine hydroxycinnamoyltransferase 1 (EC 2.3.1.-)	Oryza sativa subsp. japonica
	spv0014591	Q0ING3	Spermidine hydroxycinnamoyltransferase 2 (EC 2.3.1.-)	Oryza sativa subsp. japonica
	spv0024511	Q8GT21	Benzyl alcohol O-benzoyltransferase (EC 2.3.1.196) (Benzoyl coenzyme A:benzyl alcohol benzoyl transferase)	Clarkia breweri	Va
	spv0024512	Q8GT20	Benzyl alcohol O-benzoyltransferase (EC 2.3.1.196) (Benzoyl coenzyme A:benzyl alcohol benzoyl transferase)	Nicotiana tabacum	Va
	spv0029594	Q5H873	13-hydroxylupanine O-tigloyltransferase (EC 2.3.1.93) ((-)-13alpha-hydroxymultiflorine/(+)-13alpha-hydroxylupanine O-tigloyltransferase) (HMT/HLTase) (Quinolizidine alkaloid O-tigloyltransferase)	Lupinus albus	Va
G6	A1XWY7	A1XWY7	Coniferyl alcohol acyltransferase	Petunia hybrida	IIIb
G7	Q41809	Q41809	Orf protein	Zea mays	II
	spv0024815	Q9SVM9	Protein ECERIFERUM 26 (CER2-like protein 1) (CER2-like1)	Arabidopsis thaliana
	spv0024816	Q39048	Protein ECERIFERUM 2	Arabidopsis thaliana	II
	spv0027363	Q9LIS1	Protein ECERIFERUM 26-like (CER26-like) (CER2-like protein 2) (CER2-like2)	Arabidopsis thaliana
G8	spv0000342	Q7XPK7	Agmatine hydroxycinnamoyltransferase 1 (OsAHT1) (EC 2.3.1.-) (Agmatine hydroxycinnamoyl transferase)	Oryza sativa subsp. japonica
	spv0001145	A9ZPJ7	Agmatine coumaroyltransferase-2 (EC 2.3.1.64)	Hordeum vulgare
	spv0001186	A9ZPJ6	Agmatine coumaroyltransferase-1 (EC 2.3.1.64)	Hordeum vulgare	IV
	spv0003715	Q7XXN4	Putrescine hydroxycinnamoyltransferase (EC 2.3.1.-)	Oryza sativa subsp. japonica
	spv0007818	Q7XXN5	Putrescine hydroxycinnamoyltransferase 3 (OsPHT3) (EC 2.3.1.-)	Oryza sativa subsp. japonica
	spv0017214	Q338X7	Tryptamine hydroxycinnamoyltransferase 1 (OsTHT1) (EC 2.3.1.-)	Oryza sativa subsp. japonica
	spv0017218	Q8LMI4	Tryptamine hydroxycinnamoyltransferase 2 (OsTHT2) (EC 2.3.1.-)	Oryza sativa subsp. japonica
	spv0017368	Q2R0J4	Tryptamine benzoyltransferase 2 (OsTBT2) (EC 2.3.1.-)	Oryza sativa subsp. japonica
	spv0017456	Q2R0K3	Tryptamine benzoyltransferase 1 (OsTBT1) (EC 2.3.1.-)	Oryza sativa subsp. japonica
G9	CAC09063	CAC09063	alcohol acyl transferase	Musa sp.
	Q2PGB6	Q2PGB6	Acyltransferase	Iris hollandica	Va
	spv0001862	Q9LGQ6	Acyl transferase 9 (OsAT9) (EC 2.3.1.-)	Oryza sativa subsp. japonica
	spv0002360	Q69UE6	Acyl transferase 10 (OsAT10) (EC 2.3.1.-)	Oryza sativa subsp. japonica
	spv0002528	Q7XHC4	Acyl transferase 15 (OsAT15) (EC 2.3.1.-)	Oryza sativa subsp. japonica
	spv0002531	Q0DJH7	Acyl transferase 5 (OsAT5) (EC 2.3.1.-)	Oryza sativa subsp. japonica
	spv0002534	Q0DKA5	Acyl transferase 7 (OsAT7) (EC 2.3.1.-)	Oryza sativa subsp. japonica
	spv0002539	Q5JNT2	Acyl transferase 4 (OsAT4) (EC 2.3.1.-) (p-coumaroyl-CoA monolignol transferase) (OsPMT)	Oryza sativa subsp. japonica
G10	spv0028687	Q9FFQ7	Fatty alcohol:caffeoyl-CoA acyltransferase (EC 2.3.1.-) (Fatty alcohol:caffeoyl-CoA caffeoyl transferase)	Arabidopsis thaliana
	spv0038884	Q94CD1	Omega-hydroxypalmitate O-feruloyl transferase (EC 2.3.1.188) (Omega-hydroxyacid hydroxycinnamoyltransferase) (Protein ALIPHATIC SUBERIN FERULOYL TRANSFERASE)	Arabidopsis thaliana
G12	Q8H2B5	Q8H2B5	Phenylpropanoyltransferase	Taxus cuspidata	Va
	spv0012925	O80467	Spermidine sinapoyl-CoA acyltransferase (SDT) (Spermidine disinapoyl transferase) (EC 2.3.1.248)	Arabidopsis thaliana
	spv0014268	Q9M6F0	Taxadien-5-alpha-ol O-acetyltransferase (EC 2.3.1.162) (Taxa-4(20),11(12)-dien-5alpha-ol-O-acetyltransferase) (Taxadienol acetyltransferase)	Taxus cuspidata	Va
	spv0014393	Q8S9G6	Taxadien-5-alpha-ol O-acetyltransferase (EC 2.3.1.162) (Taxa-4(20),11(12)-dien-5alpha-ol-O-acetyltransferase) (Taxadienol acetyltransferase)	Taxus wallichiana var. chinensis
	spv0016249	Q8GYW8	Spermidine coumaroyl-CoA acyltransferase (SCT) (Spermidine dicoumaroyl transferase) (EC 2.3.1.249)	Arabidopsis thaliana
	spv0021844	Q9FPW3	2-alpha-hydroxytaxane 2-O-benzoyltransferase (TBT) (EC 2.3.1.166) (2-debenzoyl-7,13-diacetylbaccatin III-2-O-benzoyl transferase) (DBBT)	Taxus cuspidata
	spv0021849	Q8LL69	3'-N-debenzoyl-2'-deoxytaxol N-benzoyltransferase (DBTNBT) (EC 2.3.1.-)	Taxus canadensis	Va
	spv0021963	Q9M6E2	10-deacetylbaccatin III 10-O-acetyltransferase (DBAT) (EC 2.3.1.167)	Taxus cuspidata	Va
G15	spv0019673	Q9SZ58	Brassinosteroid-related acyltransferase 1 (BR-related acyltransferase 1) (EC 2.3.1.-) (Protein DWARF AND ROUND LEAF 1) (Protein PIZZA)	Arabidopsis thaliana
Supplementary Table S2A.
SwissProt entries in training dataset, organized by group 100PR. Uniprot Id and description are shown.

### Sheet: B
G100PR	Uniprot	Citation	Citation (DOI)	Acceptor		Donor
				Name	Pubchem	Name	Pubchem
G1	Q8GZU0	Laflamme et al. Plant Physiol. 125, (2001)	10.1104/pp.125.1.189	(+)-minovincinine	138911112	Acetyl‐CoA	444493
G1	Q9ZTK5	Carqueijeiro et al. Plant J. 94, (2018)	10.1111/tpj.13868	17-O-deacetylvindoline	260534
G1		Williams et al. Plant J. 99, (2019)	10.1111/tpj.14346	tabersonine	20485
G1				hörhammericine	102324204
G1	K4D9Y4	Schilmiller et al. Plant Cell 27, (2015)	10.1105/tpc.15.00087	S2:17 (5,12) di-acylsucrose	manual7	Isovaleryl-CoA	165435
G1	A0A3Q7EQZ9 (Sl-ASAT4)	Schilmiller et al. PNAS. 109, (2012)	10.1073/pnas.1207906109	S3:15(5,5,5)	manual8	Acetyl‐CoA	444493
G1	O64988	Dudareva et al. Plant J. 14, (1998)	10.1046/j.1365-313x.1998.00121.x	benzyl alcohol	244	Acetyl‐CoA	444493
G1	Q9SPU3	Nam et al. Plant Cell Physiol. 40, (1999)	10.1093/oxfordjournals.pcp.a029623	cinnamyl alcohol	5315892
G1				2-naphtalene ethanol	manual9
G1				cis-3-Hexen-1-ol	5281167
G1				heptanol	8129
G1	Q6TXD2	Suzuki et al. Plant J. 38, (2004)	10.1111/j.1365-313X.2004.02101.x	4'''-demalonylsalvianin	5282162	Malonyl-CoA	644066
G1	Q5I6B5	Shalit et al. Plant Physiol. 131, (2003)	10.1104/pp.102.018572	geraniol	637566	Acetyl‐CoA	444493
G1				citronellol	8842
G1				hexan-1-ol	8103
G1				octan-1-ol	957
G1	Q9FVF1	Aharoni et al. Plant Cell 12, (2000)	10.1105/tpc.12.5.647	octan-1-ol	957	Acetyl‐CoA	444493
G1				heptanol	8129
G1				nonan-1-ol	8914
G1				(E)-hex-2-en-1-ol	5318042
G1				hexan-1-ol	8103
G1				decan-1-ol	8174
G1				cis-2-Hexen-1-ol	5324489
G1				cis-3-Hexen-1-ol	5281167
G1	Q5I2Q4	El-Sharkawy et al. Plant Mol. Biol. 59, (2005)	10.1007/s11103-005-8884-y	cinnamyl alcohol	5315892	Acetyl‐CoA	444493
G1				cis-2-Hexen-1-ol	5324489	Butanoyl-CoA	91746188
G1				geraniol	637566
G1				benzyl alcohol	244
G1				ethanol	702
G1	Q94FT4	Grothe et al. J. Biol. Chem. 276, (2001)	10.1007/s11103-005-8884-y	(7S)-salutaridinol	25200732	Acetyl‐CoA	444493
G1				Nudaurine	101286215
G1	A0A2P1GIW7	Qu et al. PNAS. 115, (2018)	10.1073/pnas.1719979115	15α-stemmadenine	135397962	Acetyl‐CoA	444493
G1	Q70PR7	Bayer et al. Bioorganic Med. Chem. 12, (2004)	10.1016/j.bmc.2004.02.029	16-epivellosimine	11335328	Acetyl‐CoA	444493
G2	Q9FNP9	Muroi et al. Planta 230, (2009)	10.1007/s00425-009-0960-0	agmatine	199	Coumaroyl-CoA	6440013
G2	Q9LJB4	Luo et al. Plant J. 50, (2007)	10.1111/j.1365-313X.2007.03079.x	anthocyanidin 3,5-diglucoside	57304799	Malonyl-CoA	644066
G2	Q940Z5	Taguchi et al. Plant J. 63, (2010)	10.1111/j.1365-313X.2010.04298.x	2-naphthol glucoside	111141	Malonyl-CoA	644066
G2	Q9LRQ8			Kaempferol 7 glucoside	10095180
G2				1-naphthol glucoside	7573796
G2				Daidzin	107971
G2				4‐Methylumbelliferone glucoside	2733779
G2				Phenyl glucoside	11701599
G2	A4PHY4	Unno et al. J. Biol. Chem. 282, (2007)	10.1074/jbc.M700638200	Anthocyanidin 3 glucoside	manual4	Malonyl-CoA	644066
G2	Q6WB12	Suzuki et al. Plant Sci. 166, (2004)	10.1016/j.plantsci.2003.08.010			Succinyl-CoA	92133
G2	Q6WB13			cyanidin 3-O-(6-O-malonyl-β-D-glucoside)	443915
G2	Q84LA6	Suzuki et al. Plant Biotechnol. 20, (2003)	10.5511/plantbiotechnology.20.229	Anthocyanidin 3 glucoside	manual4	Malonyl-CoA	644066
G2						Succinyl-CoA	92133
G2	Q8GSN8	Suzuki et al. Plant Physiol. 130, (2002)	10.1104/pp.010447	Anthocyanidin 3 glucoside	manual4	Malonyl-CoA	644066
G2						Succinyl-CoA	92133
G2	Q9ZWB4	Luo et al. Plant J. 50, (2007)	10.1111/j.1365-313X.2007.03079.x	Anthocyanidin 3 glucoside	manual4	Coumaroyl-CoA	6440013
G2	Q9LR73			Kaempferol 7 glucoside	10095180	Feruloyl-CoA	44229137
G2						caffeoyl-CoA	45266599
G2	Q6RFS5	Suzuki et al. J. Mol. Catal. B Enzym. 28, (2004)	10.1016/j.molcatb.2004.01.005	Quercetin 3-O-glucoside	manual5	Malonyl-CoA	644066
G2	Q6RFS6			p-nitrophenyl glucose	92930
G2	Q8W1X0	Suzuki et al. J. Biol. Chem. 276, (2001)	10.1074/jbc.M108444200	pelargonidin 3-O-(6-O-caffeoyl-β-D-glucoside) 5-O-β-D-glucoside	5282161	Malonyl-CoA	644066
G2	Q8W1W9			Cyanidin 3-O-(6-O-para-coumaroyl)glucoside-5-O-glucoside	5282068
G2	Q9ZWR8	Fujiwara et al. Plant J. 16, (1998)	10.1046/j.1365-313x.1998.00312.x	delphinidin 3-O-β-D-glucoside-5-O-β-D-glucoside	10100906	caffeoyl-CoA	45266599
G2	Q9MBC1	Yonekura-Sakakibara et al. Plant Cell Physiol. 41, (2000)	10.1093/pcp/41.4.495	anthocyanidin 3,5-diglucoside	57304799	caffeoyl-CoA	45266599
G2				Anthocyanidin 3 glucoside	manual4	Coumaroyl-CoA	6440013
G2	Q589Y0	Taguchi et al. Plant J. 42, (2005)	10.1111/j.1365-313X.2005.02387.x	Kaempferol 7 glucoside	10095180	Malonyl-CoA	644066
G2				quercetin 7-O-β-D-glucoside	5282160
G2				7-Hydroxyflavone glucoside	45933928
G2				3-hydroxyflavone glucoside	11953828
G2				2-naphthol glucoside	111141
G2	ABY59019	Dhaubhadel et al. J. Exp. Bot. 59, (2008)	10.1093/jxb/ern046	Daidzin	107971	Malonyl-CoA	644066
G2	BAF73620			glycitin	187808
G2				Genistin	5281377
G2				Apigenin_7-O-glucoside	5280704
G2				Luteolin_4′-O-glucoside	5319116
G2	B4Y0U0	Yu et al. Plant J. 55, (2008)	10.1111/j.1365-313X.2008.03509.x	naringenin 7-O-β-D-glucoside	92794	Malonyl-CoA	644066
G2	B4Y0U2			naringin	442428	Malonyl-CoA	644066
G2	B4Y0U1			Genistin	5281377	Malonyl-CoA	644066
G2				6,4-dihydroxy-7-O-glucosylisoflavone	manual6
G2				Formononetin_7-O-glucoside	3733033
G3	Q9FF86	Rani et al. J. Biol. Chem. 285, (2010)	10.1074/jbc.M110.133116	1,2-diacylglycerol	644078	Palmitoyl-CoA	644109
G3						Oleoyl-CoA	5497111
G3						Stearoyl-CoA	94140
G4	Q7XXP3	Yang et al. Mol. Plant-Microbe Interact. 17, (2004)	10.1094/MPMI.2004.17.1.81	5-Hydroxyanthranilic acid	164592	Feruloyl-CoA	44229137
G4	Q6K638	Kim et al. Phytochemistry 76, (2012)	10.1016/j.phytochem.2011.12.015	shikimate	7057976	Coumaroyl-CoA	6440013
G4				glucose	5793	caffeoyl-CoA	45266599
G4	R9RYW2	Escamilla-Treviño et al. Plant Mol. Biol. 84, (2014)	10.1007/s11103-013-0152-y	quinate	1560034	Coumaroyl-CoA	6440013
G4				shikimate	7057976
G4	A6Y879	Wagner et al. PNAS. 104, (2007)	10.1073/pnas.0701428104	no direct evidence
G4	D8T7G0	Chiang et al. PLoS Comput. Biol. 14, (2018)	10.1371/journal.pcbi.1006511	shikimate	7057976	Coumaroyl-CoA	6440013
G4	G0LD36	Weitzel et al. Phytochemistry 72, (2011)	10.1016/j.phytochem.2011.01.039	3-(4-hydroxyphenyl)lactate	9548580	Coumaroyl-CoA	6440013
G4				(2R)-3-(3,4-dihydroxyphenyl)lactate	25203144	caffeoyl-CoA	45266599
G4	A0PDV5	Berger et al. Planta 224, (2006)	10.1007/s00425-006-0393-y	3-(4-hydroxyphenyl)lactate	9548580	Coumaroyl-CoA	6440013
G4				(2R)-3-(3,4-dihydroxyphenyl)lactate	25203144	caffeoyl-CoA	45266599
G4	O23917	Yang et al. Mol. Plant-Microbe Interact. 17, (2004)	10.1023/a:1005878622437	anthranilate	5459842	Benzoyl-CoA	45266596
G4	O24645
G4	O23918
G4	ACI28534	Sullivan. Plant Physiol. 150, (2009)	10.1104/pp.109.136689	shikimate	7057976	Coumaroyl-CoA	6440013
G4	ACI16630					caffeoyl-CoA	45266599
G4	Q70G32	Niggeweg et al. Nat. Biotechnol. 22, (2004)	10.1038/nbt966	quinate	1560034	Coumaroyl-CoA	6440013
G4	Q70G33			shikimate		caffeoyl-CoA	45266599
G4	Q8GSM7	Hoffmann et al. J. Biol. Chem. 278, (2003)	10.1074/jbc.M209362200	shikimate	7057976	Coumaroyl-CoA	6440013
G4				quinate	1560034	Feruloyl-CoA	44229137
G4						caffeoyl-CoA	45266599
G4	A4ZKE4	Lallemand et al. Plant Physiol. 160, (2012)	10.1104/pp.112.202051	shikimate	7057976	Coumaroyl-CoA	6440013
G4				quinate	1560034
G4	Q5SMM6	Kim et al. Phytochemistry 76, (2012)	10.1016/j.phytochem.2011.12.015	shikimate	7057976	Feruloyl-CoA	44229137
G4				glycerol	753	Coumaroyl-CoA	6440013
G4						caffeoyl-CoA	45266599
G4	O64470	Grienenberger et al. Plant J. 58, (2009)	10.1111/j.1365-313X.2008.03773.x	spermidine	1102	Feruloyl-CoA	44229137
G4						Coumaroyl-CoA	6440013
G4						caffeoyl-CoA	45266599
G4						Cinnamoyl-CoA	44229143
G4	B6D7P2	Sullivan. Plant Physiol. 150, (2009)	10.1104/pp.109.136689	malate	160434	caffeoyl-CoA	45266599
						Coumaroyl-CoA	6440013
	E8ZAP2	Levsh et al. Biochemistry 55, (2016)	10.1021/acs.biochem.6b00887	shikimate	7057976	Coumaroyl-CoA	6440013
G4	Q9FI78	Levsh et al. Biochemistry 55, (2016)	10.1021/acs.biochem.6b00887	shikimate	7057976	Coumaroyl-CoA	6440013
G5	Q0ING3	Dong et al. Mol. Plant 8, (2015)	10.1016/j.molp.2014.11.003	spermidine	1102	Feruloyl-CoA	44229137
G5						Coumaroyl-CoA	6440013
G5	Q64FJ6	Souleyre et al. FEBS J. 272, (2005)	10.1111/j.1742-4658.2005.04732.x	hexan-1-ol	8103	Butyryl‐CoA	45266598
G5				Butan-1-ol	263	Hexanoyl‐CoA	53262356
G5				2‐Methylbutanol	8723	Acetyl‐CoA	444493
G5	Q3ZPN4	Wang et al. Plant J. 44, (2005)	10.1111/j.1365-313X.2005.02552.x	benzyl alcohol	244	Benzoyl-CoA	45266596
G5				methanol	887	Anthraniloyl-CoA	46173565
G5				octan-1-ol	957	Acetyl‐CoA	444493
G5				propan-2-ol	3776
G5				isoamylol	31260
G5				ethanol	702
G5				isobutanol	6560
G5	Q6E593	Boatright et al. Plant Physiol. 135, (2004)	10.1104/pp.104.045468	benzyl alcohol	244	Acetyl‐CoA	444493
G5	Q8GT20			3-hydroxybenzyl alcohol	102	Benzoyl-CoA	45266596
G5	Q9SRQ2	D’Auria et al. Plant J. 49, (2007)	10.1111/j.1365-313X.2006.02946.x	2-phenylethanol	6054	Acetyl‐CoA	444493
G5				geraniol	637566
G5				Butanol	263
G5				(Z)-hex-3-en-1-ol	5281167
G5				octan-1-ol	957
G5	Q5H873	Okada et al. Plant Cell Physiol. 46, (2005)	10.1093/pcp/pci021	13-alpha-Hydroxymultiflorine	15939900	Benzoyl-CoA	45266596
G5				13-alpha-Hydroxylupanine	5459919	Tigloyl-CoA	6443760
G5	Q5I2Q5	El-Sharkawy et al. Plant Mol. Biol. 59, (2005)	10.1007/s11103-005-8884-y	2-phenylethanol	6054	Propionyl-CoA	45266613
G5				benzyl alcohol	244	Butanoyl-CoA	91746188
G5				isoamylol	31260	Hexanoyl-CoA	449118
G5						Acetyl‐CoA	444493
G6	A1XWY7	Dexter et al. Plant J. 49, (2007)	10.1111/j.1365-313X.2006.02954.x	Coniferyl alcohol	1549095	Acetyl‐CoA	444493
G6				octan-1-ol	957
G6				cinnamyl alcohol	5315892
G6				geraniol	637566
G6				sinapyl alcohol	5280507
G8	A9ZPJ7	Bird et al. Phytochemistry 22, (1983)	10.1016/0031-9422(83)80127-7	agmatine	199	Coumaroyl-CoA	6440013
G8						Feruloyl-CoA	44229137
G8						caffeoyl-CoA	45266599
G8						Cinnamoyl-CoA	44229143
G8	Q7XPK7	Tanabe et al. J. Integr. Plant Biol. 58, (2016)	10.1111/jipb.12480	agmatine	199	Feruloyl-CoA	44229137
G8	Q7XXN4			agmatine	199	Feruloyl-CoA	44229137
G8				putrescine	1045	Coumaroyl-CoA	6440013
G8	Q7XXN5			putrescine	1045	Feruloyl-CoA	44229137
G8						Coumaroyl-CoA	6440013
G8	A9ZPJ6	Burhenne et al. J. Biol. Chem. 278, (2003)	10.1074/jbc.M213041200	agmatine	199	Coumaroyl-CoA	6440013
G8	Q338X7	Peng et al. Plant Cell 28, (2016)	10.1105/tpc.16.00265	tryptamine	1150	Coumaroyl-CoA	6440013
G8	Q8LMI4			tryptamine	1150	Coumaroyl-CoA	6440013
G8	Q2R0J4			serotonin	5202	Benzoyl-CoA	45266596
G8	Q2R0K3			tyramine	5610	Coumaroyl-CoA	6440013
G9	Q2PGB6	Yoshihara et al. Plant Sci. 171, (2006)	10.1016/j.plantsci.2006.06.005	Delphinidin 3-rhamnosylglucoside-5-glucose	manual1	Coumaroyl-CoA	6440013
G9				Petunidin 3-rhamnosylglucoside-5-glucose	manual2
G9				Malvidin 3-rhamnosylglucoside-5-glucose	manual3
G9	Q5JNT2	Withers et al. J. Biol. Chem. 287, (2012)	10.1074/jbc.M111.284497	sinapyl alcohol	5280507	Coumaroyl-CoA	6440013
G9				p-coumaryl alcohol	5280535	caffeoyl-CoA	45266599
G10	Q9FFQ7	Kosma et al. Plant Physiol. 160, (2012)	10.1104/pp.112.201822	dodecan-1-ol	8193	Feruloyl-CoA	44229137
G10				decan-1-ol	8174	Coumaroyl-CoA	6440013
G10				octan-1-ol	957	caffeoyl-CoA	45266599
G10				tetradecan-1-ol	8209
G10	Q94CD1	Gou et al. PNAS. 106, (2009)	10.1073/pnas.0905555106	15-hydroxypentadecanoate	7168225	Feruloyl-CoA	44229137
G10				dodecan-1-ol	8193
G10				tetradecan-1-ol	8209
G10				hexadecan-1-ol	2682
G12	O80467	Luo et al. Plant Cell 21, (2009)	10.1105/tpc.108.063511	spermidine	1102	Sinapoyl-CoA	11966120
G12	Q8GYW8			putrescine	1045	Coumaroyl-CoA	6440013
G12	Q9M6F0	Walker et al. Arch. Biochem. Biophys. 374, (2000)	10.1006/abbi.1999.1609	taxa-4(20),11-dien-5α-ol	443485	Acetyl‐CoA	444493
G12	Q9FPW3	Walker et al. PNAS. 97, (2000)	10.1073/pnas.250491997	10-deacetyl-2-debenzoylbaccatin III	443489	Benzoyl-CoA	45266596
G12	Q9M6E2	Walker et al. PNAS. 99 (14), (2002)	10.1073/pnas.082115799	10-deacetylbaccatin III	154272	Acetyl‐CoA	444493
G12	Q8H2B5	Walker et al. PNAS. 99 (20), (2002)	10.1073/pnas.192463699	baccatin III	65366	Phenylalanyl-CoA	133052595
G15	Q9SZ58	Schneider et al. PLoS One 7, (2012)	10.1371/journal.pone.0046805	brassinolide	115196	Dodecanoyl-CoA	165436
G15				castasterone	133534
G15				typhasterol	13475120
Supplementary Table S2B.
Characterized reactions for SP entries in groups 100PR. Literature reference is linked to the acceptor and donors characterized. For entries with multiple donor or acceptor functionality in vitro, only substrates showing significantly high activity are shown (> 20% of maximal activity). For each chemical compound, Pubchem Id is registered (except for those without an entry in the database, which …

### Sheet: C
ACCEPTORS
PubChem	Name	Structure
5281167	(Z)-hex-3-en-1-ol
5324489	cis-2-Hexen-1-ol
8193	Dodecan-1-ol
8209	Tetradecan-1-ol
2682	Hexadecan-1-ol
7168225	15-hydroxypentadecanoate
1102	Spermidine
263	Butan-1-ol
8103	Hexan-1-ol
8129	Heptan-1-ol
957	Octan-1-ol
8914	Nonan-1-ol
8174	Decan-1-ol
702	Ethanol
753	Glycerol
3776	Propan-2-ol
31260	Isoamylol
6560	Isobutanol
8723	2‐Methylbutanol
8842	Citronellol
637566	Geraniol
199	Agmatine
1045	Putrescine
20485	Tabersonine
260534	17-O-deacetylvindoline
11335328	16-Epivellosimine
25200732	(7S)-Salutaridinol
101286215	Nudaurine
102324204	Hörhammericine
135397962	15α-Stemmadenine
138911112	(+)-Minovincinine
115196	Brassinolide
133534	Castasterone
13475120	Typhasterol
644078	1,2-Diacylglycerol
443485	Taxa-4(20),11-dien-5α-ol
5459919	13-α-Hydroxylupanine
15939900	13-α-Hydroxymultiflorine
57304799	Anthocyanidin 3,5-diglucoside
887	Methanol
5793	Glucose
160434	Malate
1560034	Quinate
7057976	Shikimate
65366	Baccatin III
154272	10-Deacetylbaccatin III
443489	10-Deacetyl-2-debenzoylbaccatin III
manual	S2:17 (5,12) di-acylsucrose
manual	S3:15(5,5,5)
442428	Naringin
443915	Cyanidin 3-O-(6-O-malonyl-β-D-glucoside)
5282068	Cyanidin 3-O-(6-O-p-coumaroyl)glucoside -5-O-glucoside
5282161	Pelargonidin 3-O-(6-O-caffeoyl-β-D-glucoside) -5-O-β-D-glucoside
5282162	4'''-Demalonylsalvianin
10100906	Delphinidin 3-O-β-D -glucoside-5-O-β-D-glucoside
manual	Delphinidin 3-rhamnosylglucoside -5-glucose
manual	Petunidin 3-rhamnosylglucoside -5-glucose
manual	Malvidin 3-rhamnosylglucoside-5-glucose
107971	Daidzin
187808	Glycitin
3733033	Formononetin 7-O-glucoside
5281377	Genistin
manual	6,4-dihydroxy-7-O-glucosylisoflavone
11953828	3-Hydroxyflavone glucoside
45933928	7-Hydroxyflavone glucoside
5280704	Apigenin 7-O-glucoside
10095180	Kaempferol 7-glucoside
92794	Naringenin 7-O-β-D-glucoside
5319116	Luteolin 4′-O-glucoside
5282160	Quercetin 7-O-β-D-glucoside
manual	Quercetin 3-O-glucoside
manual	Anthocyanidin 3-glucoside
11701599	Phenyl glucoside
92930	p-Nitrophenyl glucose
7573796	1-Naphthol glucoside
111141	2-Naphthol glucoside
2733779	4‐Methylumbelliferone glucoside
5318042	(E)-hex-2-en-1-ol
244	Benzyl alcohol
102	3-Hydroxybenzyl alcohol
6054	2-Phenylethanol
manual	2-Naphtalene ethanol
5315892	Cinnamyl alcohol
5280535	p-Coumaryl alcohol
5280507	Sinapyl alcohol
1549095	Coniferyl alcohol
9548580	3-(4-hydroxyphenyl)lactate
25203144	(2R)-3-(3,4-dihydroxyphenyl)lactate
1150	Tryptamine
5202	Serotonin
5610	Tyramine
5459842	Anthranilate
164592	5-Hydroxyanthranilic acid
DONORS
87642	Coenzyme A
444493	Acetyl‐CoA
45266613	Propionyl-CoA
91746188	Butanoyl-CoA
165435	Isovaleryl-CoA
449118	Hexanoyl-CoA
644066	Malonyl-CoA
92133	Succinyl-CoA
6443760	Tigloyl-CoA
45266596	Benzoyl-CoA
46173565	Anthraniloyl-CoA
133052595	Phenylalanyl-CoA
44229143	Cinnamoyl-CoA
6440013	Coumaroyl-CoA
45266599	Caffeoyl-CoA
44229137	Feruloyl-CoA
11966120	Sinapoyl-CoA
165436	Dodecanoyl-CoA
644109	Palmitoyl-CoA
94140	Stearoyl-CoA
5497111	Oleoyl-CoA
Supplementary Table S2C.
2D chemical structure of substrates described in Supplementary Table S2B. For donors, Coenzyme A moiety is condensed for simplicity. Coenzyme A moiety is shown on its own.
