## Supplementary Dataset S4 for "Comprehensive characterization of the complex BAHD acyltransferase family from 218 land plants species: phylogenomic analysis and identification of specificity determinant positions"

### Sheet: Supplementary_Table_S5
								Target + Training per group per species
								G100PR training	G1	G2	G3	G4	G5	G6	G7	G8	G9	G10	G11	G12	G13	G14	G15	G16	Total		Target
								seqs in Training	323	249	248	188	178	104	106	79	74	56	56	53	50	18	15	11	1808
								seqs Classified	3004	1673	2062	1397	1362	721	525	575	554	520	586	426	257	0	137	0	13799		seqs	% classified
								SP**	6	8	-	10	4	1	-	-	1	-	-	6	-	-	-	-	36
								seqs total	3327	1922	2310	1585	1540	825	631	654	628	576	642	479	307	18	152	11	15607		14267	96.7197
L0	L1	Superclade	Clade	Infraclade	Order	Family	Species	group growth	10.3003	7.71888	9.31452	8.43085	8.65169	7.93269	5.95283	8.27848	8.48649	10.2857	11.4643	9.03774	6.14	1	10.1333	1		SP
Angiosperms					Amborellales	Amborellaceae	Amborella trichopoda	training	2	1	4	1	1		3	10	1	2	2		2				29	-	-	-
					Nymphaeales	Nymphaeaceae	Nymphaea colorata	TARGET			8	4	1	6	2	15		1	4		1		2		44	-	44	100
					Laurales	Lauraceae	Cinnamomum micranthum	TARGET	7	5	9	8	9	4	2	14	4	4	1	1	4		2		74	-	74	100
					Magnoliales	Magnoliaceae	Liriodendron chinense	TARGET	11	15	10	6	6	2	2	15	2	3	1	1	5				79	-	79	100
	Eudicots				Proteales	Nelumbonaceae	Nelumbo nucifera	TARGET		9	4	5	1	2	3	6	5	3	3		5		2		48	-	48	100
						Proteaceae	Macadamia integrifolia	TARGET		3	3	4	3	1			1	3	2						20	-	20	100
					Ranunculales	Papaveraceae	Macleaya cordata	TARGET	14		11	4	3			12	1	5	2	2	3				57	-	57	100
							Papaver somniferum	TARGET	35		55	12	10			29		26	10	1	2				180	1	179	100
		Superasterids			Caryophyllales	Amaranthaceae	Amaranthus hypochondriacus	training	2		14	4	3	1	3			2	3	1			1		34	-	-	-
						Chenopodiaceae	Beta vulgaris	TARGET	7	1	10	6	5		5			2	3		2		1		42	-	43	97.6744
							Chenopodium quinoa	TARGET	10		28	10	14	1	6			3	6		3		1		82	-	84	97.619
							Spinacia oleracea	TARGET	4	1	9	3	4		2			2	3	1			1		30	-	31	96.7742
						Polygonaceae	Fagopyrum esculentum	TARGET			25	7	7	10		1		4	1						55	-	64	85.9375
			asterids		Ericales	Actinidiaceae	Actinidia chinensis	TARGET	22	8	6	6	9	4	1			3	3	1	2		1		66	-	66	100
						Ericaceae	Vaccinium corymbosum	TARGET	67	15	49	44	28	21	15	6		11	5	3	7				271	-	271	100
						Theaceae	Camellia sinensis	TARGET	66	16	24	11	16	22	2	3	1	7	6	5	4		2		185	-	-	-
				lamiids	Gentianales	Apocynaceae	Catharanthus roseus	TARGET	11	1		1	1	3	1	1		1	1						21	3	19	100
						Rubiaceae	Coffea canephora	TARGET	15	3	7	5	5	2	4	1	1	1	3	2	1				50	1	50	100
					Lamiales	Bignoniaceae	Handroanthus impetiginosus	TARGET	19	2	12	4	4	5	4		1	2	3	2	2				60	-	61	98.3607
						Lentibulariaceae	Utricularia gibba	TARGET	1	6	2	3		1	1	3		1	1	1	1				21	-	22	95.4545
						Oleaceae	Fraxinus excelsior	TARGET	9	4	9	7	4	4	4		1	4	2	1	1				50	-	50	100
							Olea europaea	TARGET	18	12	6	11	10	6	5	3	1	4	4	1	3				84	-	84	100
						Pedaliaceae	Sesamum indicum	TARGET	19	16	4	7	4	1		2		1	1	1	5				61	-	61	100
						Plantaginaceae	Antirrhinum majus	TARGET	6	2	1	1													10	-	10	100
					Solanales	Convolvulaceae	Ipomoea nil	TARGET	44	9	10	6	15	7	2	3		1	2	2	1				102	-	102	100
							Ipomoea trifida	TARGET	20	13	3		4	5	2			1		2	1				51	-	53	96.2264
							Ipomoea triloba	TARGET	18	11	9	4	18	4	3	5		1	2	2	2				79	-	79	100
						Solanaceae	Capsicum annuum	TARGET	42	6	21	6	8	2		2		1	2	1	1				92	1	91	100
							Capsicum baccatum	TARGET	4			1													5	-	5	100
							Capsicum chinense	TARGET	9	1	2	1			1										14	-	15	93.3333
							Nicotiana attenuata	TARGET	28	3	9	4	3	3		3	1	1	2	2	1				60	-	60	100
							Nicotiana benthamiana	TARGET	12		9	3	1		1	1			1	1					29	-	29	100
							Nicotiana sylvestris	TARGET	22	2	7	5	4	4		3	1	1	3	1	1				54	-	54	100
							Nicotiana tabacum	TARGET	51	8	12	10	7	7		7	2	2	6	1	2				115	4	111	100
							Nicotiana tomentosiformis	TARGET	26	4	6	4	2	4		5	1	1	3	1	1				58	-	58	100
							Petunia axillaris	TARGET	65	4	9	4	5	4		5	1	2	3	2	1				105	-	107	98.1308
							Petunia integrifolia	TARGET	58	5	6	2	7	3	2	4	1		3		1				92	-	92	100
							Petunia inflata	TARGET	66	8	7	4	9	3	2	4	1		3	2	1				110	-	110	100
							Solanum commersonii	TARGET	26	1	10	1	5	1		2	1	1	3	2	1				54	-	56	96.4286
							Solanum lycopersicum	training	34	1	11	4	5	2	4	4	1	1	2	2	1				72	2	-	-
							Solanum melongena	TARGET	28	4	4	1	1	2	3	3		1	2	1	1				51	-	52	98.0769
							Solanum pennellii	TARGET	18	2	11	2	3	1	1	3	1	1	1	2	1				47	-	47	100
							Solanum pimpinellifolium	TARGET	27		5	1	5	2		4	1	1	3	1					50	-	50	100
							Solanum tuberosum	training	52	5	13	3	5	3	4	5	1	1	3	1	1				97	-	-	-
				campanulids	Apiales	Apiaceae	Daucus carota	TARGET	46	13	13	5	11	5				4	3	2	1				103	-	103	100
						Araliaceae	Panax notoginseng	TARGET	16	6	5	8	3	1	3		2	5	4	2	2				57	-	57	100
					Asterales	Asteraceae	Chrysanthemum x morifolium	TARGET	37	21	12	22	11	9	1		1	1	2	1	1				119	2	120	99.1667
							Cynara cardunculus	TARGET	10	12	5	9		9	1		1	1	4	1	1				54	2	52	103.846
							Helianthus annuus	training	57	23	25	24	16	9	4		1	1	5	1	1				167	-	-	-
							Lactuca sativa	TARGET	36	17	9	8	2	14	9		1	1	3	1	1				102	-	102	100
		Superrosids			Saxifragales	Crassulaceae	Kalanchoe fedtschenkoi	TARGET	12	10	9	6	11	3	4			3	2	1					61	-	64	95.3125
							Kalanchoe laxiflora	TARGET	25	10	17	11	20	8	13			5	4	2					115	-	119	96.6387
							Kalanchoe marnieriana	TARGET	24	6	13	11	20	5	7			5	4	2					97	-	99	97.9798
							Rhodiola crenulata	TARGET	1	2	11	3	2	5	3			2	2	1					32	-	32	100
			rosids	incertae sedis	Vitales	Vitaceae	Vitis vinifera	training	7	4	9	5	10	8	4		1	2	3	2	2		2		59	-	-	-
				malvids	Sapindales	Anacardiaceae	Pistacia vera	TARGET	20	15	6	8	7	2	5		1	5	3	1	2		2		77	-	78	98.7179
							Sclerocarya birrea	TARGET	11	5	5	4	7	2	5		1	1	3	1	2		2		49	-	53	92.5
						Rutaceae	Atalantia buxifolia	TARGET	18	7	7	11	5	3	5		1	3	3	1	1				65	-	68	95.5882
							Citrus maxima	TARGET	38	15	5	14	8	4			1	2	3	1	1		2		94	-	94	100
							Citrus medica	TARGET		16	6	14	5	2	2		1	3	3	1	1				54	-	54	100
							Citrus reticulata	TARGET	36	12	5	18	6	4	3		1	3	3	1	1		1		94	-	96	97.9167
							Citrus ichangensis	TARGET	1	12	3	1		3	3		1	1	3	1	1		2		32	-	33	96.9697
							Citrus sinensis	training	35	13	4	1	1	2	4		1	3	3	1	1		2		71	-	186	38.172
						Sapindaceae	Dimocarpus longan	TARGET	18	5	14	2	7	7				2	3	2	1		2		63	-	63	100
					Malvales	Malvaceae	Corchorus capsularis	TARGET	8		5		2	3	4			3	2	2	1		2		32	-	32	100
							Gossypium arboreum	TARGET	17	9	14	9	8	4	1		1	4	4	2	1		2		76	-	77	98.7013
							Gossypium barbadense	TARGET	23	16	23	17	10	7	1		2	7	7	3	2		4		122	-	122	100
							Gossypium hirsutum	TARGET	31	19	29	17	11	8			2	6	9	4	1		4		141	-	142	99.2958
							Gossypium turneri	TARGET	15	8	11	10	8	4			1	2	4	2			2		67	-	67	100
							Theobroma cacao	training	17	13	10	11	8	3	5		1	3	3	3	2		2		81	-	-	-
					Myrtales	Lythraceae	Punica granatum	TARGET	23	2	4	1	1	2	2	1	1	4	3	1	1		1		47	-	47	100
						Myrtaceae	Eucalyptus camaldulensis	TARGET	27	2	4	2	1	6	2	2	1	19	2	1			1		70	-	75	93.3333
					Brassicales	Brassicaceae	Aethionema arabicum	TARGET	25	13	19	4	3	2			1	3	2	7	1				80	-	80	100
							Arabidopsis halleri	TARGET	3	2	4	2	1	3	1			2	1	1					20	-	20	100
							Arabidopsis lyrata	TARGET	9	8	12	3	1	2	5			3	3	7	1		1		55	-	56	98.2143
							Arabidopsis thaliana	training	9	10	13	3	2	4	8		1	3	3	5	1		1		63	23	-	-
							Arabis alpina	TARGET	5	11	10	3	4	2	5			3	3	6			1		53	-	53	100
							Barbarea vulgaris	TARGET	6	10	8	2	2	3	3			3	2	2			1		42	-	42	100
							Boechera stricta	TARGET	5	5	11	3	2	3	5			3	4	4	1		1		47	-	48	97.9167
							Brassica juncea	TARGET	20	36	32	7	5	5	4			7	12	9	2		2		141	-	141	100
							Brassica napus	TARGET	14	22	28	7	4	3	14			8	11	11	2		2		126	-	130	96.9231
							Brassica nigra	TARGET	14	19	18	3	4	3				4	6	10	2				83	-	83	100
							Brassica rapa	training	10	21	20	6	1	4	10			4	6	8	2		1		93	-	-	-
							Brassica oleracea	TARGET		12	12	3	3					2	4	5	1		1		43	-	43	100
							Thellungiella halophila	TARGET	12	12	11	3	1	2	2			2	3	7	1		1		57	-	57	100
							Thellungiella parvula	TARGET	7	7	12	2	1	3	5			4	3	8	1		1		54	-	54	100
							Thellungiella salsuginea	TARGET	13	10	9	3	2	2				3	3	6	1		1		53	-	53	100
							Camelina sativa	TARGET	18	21	31	13	2	3	15			3	9	17	3		3		138	-	139	99.2806
							Capsella grandiflora	TARGET	8	8	9	3		2	4			2	3	3	1		1		44	-	44	100
							Capsella rubella	TARGET	12	14	14	5	3	2	5			2	3	5	1		1		67	-	67	100
							Cardamine hirsuta	TARGET	6	18	21	3	3	2	5		1	4	3	3	1		1		71	-	72	98.6111
							Eutrema salsugineum	TARGET	12	12	11	3	1	2	2			2	3	7	1		1		57	-	57	100
							Leavenworthia alabamica	TARGET	2	8	10	3		3				4	2	3	1				36	-	36	100
							Raphanus raphanistrum	TARGET	4	5	4			1	1					6					21	-	21	100
							Raphanus sativus	TARGET	9	14	12	3	1	3	5			4	4	6	1		1		63	-	65	96.9231
							Sisymbrium irio	TARGET	8	11	20	3	2	3	7		1	3	3	8			1		70	-	70	100
						Cleomaceae	Tarenaya hassleriana	TARGET	12	5	4	8	10	5	5			3	2	3	1		1		59	-	60	98.3333
						Moringaceae	Moringa oleifera	TARGET	5	5	4	3	3	3	3		1	2	2	2	2		1		36	-	36	100
				fabids	Cucurbitales	Cucurbitaceae	Citrullus lanatus	TARGET	11	8	6	1	4	1	1		1	1	3	1	1				39	-	39	100
							Cucumis melo	TARGET	14	6	10	1	6	1	3		1	1	3	1	1		1		49	4	46	106.522
							Cucurbita argyrosperma	TARGET	8	4	4	2		1	3		1	2	3	1	2		2		33	-	33	100
							Cucurbita maxima	TARGET	10	11	8	4	6	1	3		1	2	4	1	2		2		55	-	55	100
							Cucurbita moschata	TARGET	10	14	10	7	7	1	3		1	2	4	1	2		1		63	-	63	100
							Cucurbita pepo	TARGET	9	3	8	5		1	3			2	4	1	2		1		39	-	39	100
							Lagenaria siceraria	TARGET	14	8	7	2	6	1	3		1	1	4	1	2				50	-	52	96.1538
							Momordica charantia	TARGET	21	13	4	4	7	1	4				2				1		57	-	57	100
					Fabales	Fabaceae	Abrus precatorius	TARGET	9	14	10	8	7	4	6		2	2	5	4	3		1		75	-	75	100
							Arachis duranensis	TARGET	10	17	12	7	8	4				2	3	8	3		1		75	-	77	97.4026
							Arachis hypogaea	TARGET	35	43	33	19	29	10			3	5	8	19	6		2		212	-	218	97.2477
							Arachis ipaensis	TARGET	11	17	12	6	9	3				2	3	8	1		1		73	-	76	96.0526
							Cajanus cajan	TARGET	4	16	14	9	10	4			1	2	5	3	3		1		72	-	72	100
							Cicer arietinum	TARGET	1	2	8	6	1	1	1		1	2	7	2	3				35	-	35	100
							Cicer reticulatum	TARGET	1	4	8	4	2	1	4		1	2	2	2	1				32	-	32	100
							Glycine max	TARGET	9	25	19	18	9	6	7		1	6	6	3	5		2		116	2	118	98.3051
							Lablab purpureus	TARGET	6	10	10	10	2	2	4		1	3	4	2	2		1		57	-	60	95
							Lotus japonicus	TARGET	8	9	6	10	2	1			1	2	1	1					41	-	41	100
							Lupinus angustifolius	TARGET	5	10	12	3	7	2	6		1	4	3	5	2		1		61	-	61	100
							Medicago truncatula	training	10	23	27	12	10	6	6		1	3	3	10	3				114	3	-	-
							Mucuna pruriens	TARGET	6	4	6	4	6	3	5		1	3	2	1	2		1		44	-	46	95.6522
							Phaseolus vulgaris	TARGET	7	15	15	12	7	3	4		1	2	3	2	2		1		74	-	76	97.3684
							Prosopis alba	TARGET	30	19	27	18	23	4	1		2	2	6	1	4		1		138	-	138	100
							Spatholobus suberectus	TARGET	8	9	8	6	1	1	1		1	4	5	5	2		1		52	-	53	98.1132
							Trifolium pratense	TARGET		5	11	11		1			1	2	2	2	2				37	3	34	108.824
							Trifolium subterraneum	TARGET	1	5	11	9	9	3				1	2	6	1				48	-	48	100
							Vigna angularis	TARGET	10	17	21	9	14	4	5		2	3	5	6	3		1		100	-	101	99.0099
							Vigna radiata	TARGET	7	13	14	8	11	3	2		1	2	5	3	3		1		73	-	74	98.6486
							Vigna subterranea	TARGET	5	12	11	8	4	3	4		1	2	4	3	3		1		61	-	64	95.3125
							Vigna unguiculata	TARGET	13	24	17	28	14	7			2	2	4	6	2		1		120	-	121	99.1736
					Fagales	Betulaceae	Betula pendula	TARGET	10	8	7	8	5	3	4		1	3	2	2	1		2		56	-	58	96.5517
							Corylus avellana	TARGET	1						1			2		1					5	-	5	100
						Fagaceae	Castanea mollissima	TARGET	24	10	10	6	6	5	2		1	2	3	1	1		1		72	-	72	100
							Fagus sylvatica	TARGET	26	9	14	8	6	3	2		3	2	2	2	1		3		81	-	81	100
							Quercus robur	TARGET	3	5	11	4	8	2	4		2	2	2	1	1		2		47	-	47	100
							Quercus suber	TARGET	41	9	11	6	14	10	3		2	2	5	2	1		2		108	-	118	91.5254
						Juglandaceae	Carya cathayensis	TARGET	14	2	4	8	2	3	6		1	2	4	2	2		2		52	-	52	100
							Carya illinoinensis	TARGET	18	3	8	6	3	1	6		1	4	4	2	2				58	-	59	98.3051
							Juglans hindsii	TARGET	18	2	8	5	8	3	5			2	3	1	1		1		57	-	57	100
							Juglans nigra	TARGET	19	2	9	6	8	1	6			2	4	1	2		1		61	-	61	100
							Juglans regia	TARGET	20	3	8	8	7	3	6		2	4	4	2	1		1		69	-	69	100
							Juglans sigillata	TARGET	17	2	8	8	7	3	6			4	3	2	1				61	-	61	100
							Pterocarya stenoptera	TARGET	30	5	12	6	11	3	9		1	4	4	2	2		1		90	-	90	100
					Malpighiales	Euphorbiaceae	Hevea brasiliensis	TARGET	23	9	9	6	5	3	2	1	1	3	5	2	4		3		76	-	76	100
							Jatropha curcas	TARGET	8	7	5	2	4	3		4		2	3	2	2		1		43	-	43	100
							Manihot esculenta	training	24	11	10	5	6	4	5	4	1	4	4	2	4		2		86	-	-	-
						Linaceae	Linum usitatissimum	TARGET	37	17	8	9	5	1		1	1	10	5	1	3				98	-	99	98.9899
						Salicaceae	Populus deltoides	TARGET	28	21	9	9	17	1	6		2	4	5	2	2				106	-	108	98.1481
							Populus euphratica	TARGET	24	15	7	8	10	2	2		1	3	6	2	2				82	-	82	100
							Populus pruinosa	TARGET	22	12	7	8	10	2	3			4	5	2	3				78	-	78	100
							Populus tremula	TARGET	18	10	5	4	8	2	2		1	1	5	2	1				59	-	59	100
							Populus tremuloides	TARGET	11	8	7	5	5	1	1		1	3	4	2	2				50	-	50	100
							Populus trichocarpa	training	32	23	13	11	17	2	8		1	3	7	2	2				121	-	-	-
							Salix purpurea	TARGET	23	15	8	9	8	2	3		1	2	5	2	2				80	-	80	100
							Salix suchowensis	TARGET	19	10	9	4	9	3	3		1	2	5	1	2				68	-	68	100
					Oxalidales	Cephalotaceae	Cephalotus follicularis	TARGET	1	4	4	2	8	3	4	1		3	1	1	1		1		34	-	34	100
					Rosales	Cannabaceae	Cannabis sativa	TARGET	32	15	10	16	6	7	5		1	3	3	12					110	-	111	99.0991
						Moraceae	Artocarpus camansi	TARGET	10	4	5	2		2	2			4	4	1					34	-	37	91.8919
							Morus notabilis	TARGET	19	16	8	8	3	2	2		1	2	3	1			2		67	-	67	100
						Rhamnaceae	Ziziphus jujuba	TARGET	27	20	19	6	19	4			1	2	5	1	1		2		107	-	107	100
						Rosaceae	Fragaria iinumae	TARGET	14	5	3	2		1	1		1	1	2	1			1		32	-	33	96.9697
							Fragaria nipponica	TARGET	11	4	3	1	1	1	1			1	1	1					25	-	25	100
							Fragaria nubicola	TARGET	12	2	5		1		1		1	1	2				1		26	-	26	100
							Fragaria orientalis	TARGET	5					2	2										9	-	9	100
							Fragaria vesca	TARGET	21	9	9	6	4	5			1	2	3	1	1		1		63	2	62	100
							Fragaria x ananassa	TARGET	3																3	1	31	9.67742
							Malus baccata	TARGET	29	10	14	4	8	3	5			3	3	1	1		2		83	-	83	100
							Malus domestica	TARGET	20	3	3	2	4	2	4			1	3	1			1		44	2	42	100
							Potentilla micrantha	TARGET	24	6	3	1	3	1	4			2	2	1			1		48	-	49	97.9592
							Prunus avium	TARGET	34	8	10	1		1	3			1	2	1	2				63	-	63	100
							Prunus domestica	TARGET	131	32	47	42	18	15	19			12	9	2	8		5		340	-	340	100
							Prunus dulcis	TARGET	18	7	11	11	4	3	4			2	3	1	2		1		67	-	68	98.5294
							Prunus mume	TARGET	41	10	7	11	6	3	4			2	3	1	1		1		90	-	90	100
							Prunus persica	training	15	15	16	13	4	3	5			2	3	1	2		1		80	-	-	-
							Prunus yedoensis	TARGET	36	2	1	7	5	2	7			2	5		2				69	-	69	100
							Cerasus x yedonensis	TARGET	56	9	17	21	13	4	5			4	6	3	4		2		144	-	145	99.3103
							Pyrus betulifolia	TARGET	30	7	10	9	11	3	9			3	4	1	1		2		90	-	91	98.9011
							Pyrus x bretschneideri	TARGET	28	9	8	7	11	3				4	3		1		2		76	-	76	100
							Rosa chinensis	TARGET	39	15	10	14	12	3	9		1	2	3	1			1		110	-	110	100
	Monocots				Alismatales	Araceae	Spirodela polyrhiza	training	4	6	5	3	2		4	5		2		1	1				33	-	-	-
						Zosteraceae	Zostera marina	TARGET		2	8	2	1		2			2	1		1				19	-	21	90.4762
					Dioscoreales	Dioscoreaceae	Dioscorea cayennensis	TARGET		10	7	7	6	1	1	7	6	1	1	1	2				50	-	54	92.5926
					Asparagales	Asparagaceae	Asparagus officinalis	TARGET			5	1		2		1	3			1	2		1		16	-	18	88.8889
			commelinids		Poales	Bromeliaceae	Ananas comosus	TARGET	6	4	2	10	9	2	2	12	6	2	1		2		1		59	-	62	95.1613
						Poaceae	Sorghum bicolor	training		13	9	21	16	4	6	4	13	4	1	1					92	-	-	-
							Zea mays	training		8	8	16	12	6	6	15	17	4	1	1					94	1	-	-
							Panicum hallii	TARGET		6	10	11	13	8	3	19	18	2	1	1					92	-	99	92.9293
							Saccharum spontaneum	TARGET		6	12	21	18	4	7	9	17	3	2						99	-	115	86.087
							Setaria italica	TARGET		5	13	10	13	10	3	17	13	3	1	1					89	-	100	89
							Setaria viridis	TARGET		8	8	13	11	11	3	13	17	3	1	1					89	-	102	87.2549
							Aegilops tauschii	TARGET		18	29	22	17	15		36	26	4	2	2					171	-	189	90.4762
							Brachypodium distachyon	training		15	10	13	10	9	4	13	14	2	1	1					92	-	-	-
							Eragrostis curvula	TARGET		16	14	12	14	20		21	25	2	1	1					126	-	169	74.5562
							Eragrostis tef	TARGET			1		7			4	2								14	-	18	77.7778
							Hordeum vulgare	TARGET		8	17	16	16	6		26	27	4							120	2	122	98.3607
							Leersia perrieri	TARGET		5	8	7	19	9	1	11	20	2	2	1					85	-	94	90.4255
							Oryza brachyantha	TARGET			6	3	6	1		3	10	1	1						31	-	36	86.1111
							Oryza barthii	TARGET		1	5	1	10	1	2	2	10		2						34	-	42	80.9524
							Oryza glaberrima	TARGET		5	9	4	14	4		11	14	1	1						63	-	71	88.7324
							Oryza glumipatula	TARGET		6	8	6	14	6		7	11	1	2	1					62	-	68	91.1765
							Oryza longistaminata	TARGET			3	1	8			2	4								18	-	19	94.7368
							Oryza meridionalis	TARGET		5	6	7	16	6		7	15			1					63	-	70	90
							Oryza nivara	TARGET		4	8	5	18	6	1	12	14	1	2	1					72	-	79	91.1392
							Oryza punctata	TARGET		5	8	6	13	5	3	9	10	1	2	1					63	-	70	90
							Oryza rufipogon	TARGET		3	7	2	14	7	1	9	11								54	-	64	84.375
							Oryza sativa	training		18	12	7	21	6	4	10	17	1	2	1					99	18	-	-
							Triticum aestivum	TARGET		46	64	55	58	33		73	76	8	5	4					422	-	461	91.5401
							Triticum dicoccoides	TARGET		14	33	33	23	12		34	25	6	4	2					186	-	205	90.7317
							Triticum turgidum	TARGET		26	32	47	36	11		44	51	4	2	2					255	-	277	92.0578
							Triticum urartu	TARGET		3	1	7	4			10	4	1							30	-	36	83.3333
					Zingiberales	Musaceae	Musa acuminata	TARGET		7	3	8			3	3	7		2	1	1				35	-	37	94.5946
Gymnosperms					Cupressales	Taxaceae	Taxus baccata	training			4	1			2					2	2				11	-	-	-
					Pinales	Pinaceae	Picea abies	training		6	10	1	18	2	2			2	1	1	6		1		50	-	-	-
							Pinus taeda	TARGET			9	2	11	4	1			2	2	5	6		1		43	-	69	62.3188
					Ginkgoales	Ginkgoaceae	Ginkgo biloba	training			1				1						1				3	-	-	-
Ferns					Salviniales	Salviniaceae	Azolla filiculoides	training		3		1			1	1		2			3				11	-	-	-
							Salvinia cucullata	training		3		1			2	1		1			2				10	-	-	-
Lycophytes					Selaginellales	Selaginellaceae	Selaginella moellendorffii	training				1			1	1		2			7	18	2	11	43	-	-	-
Marchantiophyta					Marchantiales	Marchantiaceae	Marchantia polymorpha	training				1		3		3		1			2				10	-	-	-
Bryophyta					Funariales	Funariaceae	Physcomitrella patens	training				1		22		1		1			2				27	-	-	-
									173	195	208	208	192	194	162	75	129	199	195	183	157	1	103	1	← Species represented	0
									19.185	10.9333	11.0529	7.61058	7.99479	4.21649	3.7963	8.74667	4.86047	2.89447	3.27692	2.59016	1.93631	-	1.46602	-	← Seq per species (av)
									16.7693	8.90098	8.92221	7.98654	7.0581	4.17549	2.76881	11.4739	9.65721	2.66172	1.86261	2.75787	1.32375	-	0.738514	-	← Seq per species (s.d.)
Supplementary Table S5. BAHDome from 217 proteomes resulting from classification of target dataset (BAHD homologues retrieved from 191 complete proteomes) into clusterized training dataset. Species and their taxonomical relationships are represented schematically. The number of SwissProt entries (SP) from species in the training and target sets is shown (number SP entries from species not represe…
