## Supplementary Dataset S5 for "Comprehensive characterization of the complex BAHD acyltransferase family from 218 land plants species: phylogenomic analysis and identification of specificity determinant positions"

### Sheet: summary
						Eudicots-Monocots																								Wide Taxonomic Set
					COBDBH→	5 (549 sequences)				4 (477 sequences)				10 (401 sequences)				3 (240 sequences)				11 (185 sequences)				12 (164 sequences)				10* (429 sequences)
					Order (TotSp#)	Seq#	Sp#	SeqxSp	%SpRep	Seq#	Sp#	SeqxSp	%SpRep	Seq#	Sp#	SeqxSp	%SpRep	Seq#	Sp#	SeqxSp	%SpRep	Seq#	Sp#	SeqxSp	%SpRep	Seq#	Sp#	SeqxSp	%SpRep	Seq#	Sp#	SeqxSp	%SpRep
Angiosperms					Amborellales (1)	-	-	-	-	-	-	-	-	-	-	-	-	-	-	-	-	-	-	-	-	-	-	-	-	2	1	2	100
Angiosperms					Nymphaeales (1)	-	-	-	-	-	-	-	-	-	-	-	-	-	-	-	-	-	-	-	-	-	-	-	-	1	1	1	100
Angiosperms					Laurales (1)	-	-	-	-	-	-	-	-	-	-	-	-	-	-	-	-	-	-	-	-	-	-	-	-	4	1	4	100
Angiosperms					Magnoliales (1)	-	-	-	-	-	-	-	-	-	-	-	-	-	-	-	-	-	-	-	-	-	-	-	-	3	1	3	100
Angiosperms	Eudicots				Proteales (2)	4	2	2	100	3	1	3	50	4	2	2	100	2	2	1	100	3	2	1.5	100	-	-	-	-	4	2	2	100
Angiosperms	Eudicots				Ranunculales (2)	8	2	4	100	7	2	3.5	100	11	2	5.5	100	3	2	1.5	100	3	2	1.5	100	2	2	1	100	11	2	5.5	100
Angiosperms	Eudicots	Superasterids			Caryophyllales (5)	3	2	1.5	40	3	1	3	20	7	5	1.4	100	6	3	1.2	100	3	5	1	60	2	2	1	40	7	5	1.4	100
Angiosperms	Eudicots	Superasterids	asterids		Ericales (3)	20	3	6.66667	100	39	3	13	100	12	3	4	100	16	3	5.33333	100	4	3	1.33333	100	6	3	2	100	12	3	4	100
Angiosperms	Eudicots	Superasterids	asterids	lamiids	Gentianales (2)	3	1	3	50	4	2	2	100	2	2	1	100	1	1	1	50	1	1	1	50	1	1	1	50	2	2	1	100
Angiosperms	Eudicots	Superasterids	asterids	lamiids	Lamiales (6)	6	3	2	50	6	3	2	50	9	5	1.8	83.3333	7	3	1.75	66.6667	3	4	1	50	5	5	1	83.3333	9	5	1.8	83.3333
Angiosperms	Eudicots	Superasterids	asterids	lamiids	Solanales (19)	42	17	2.47059	89.4737	41	15	2.73333	78.9474	17	15	1.13333	78.9474	18	14	1.125	84.2105	15	16	1.07143	73.6842	21	16	1.3125	84.2105	17	15	1.13333	78.9474
Angiosperms	Eudicots	Superasterids	asterids	campanulids	Apiales (2)	20	2	10	100	18	2	9	100	8	2	4	100	3	2	1.5	100	3	2	1.5	100	3	2	1.5	100	8	2	4	100
Angiosperms	Eudicots	Superasterids	asterids	campanulids	Asterales (4)	20	3	6.66667	75	49	4	12.25	100	4	4	1	100	3	3	1	75	3	3	1	75	4	4	1	100	4	4	1	100
Angiosperms	Eudicots	Superrosids			Saxifragales (4)	27	4	6.75	100	6	4	1.5	100	14	4	3.5	100	6	4	2	75	6	3	1.5	100	6	4	1.5	100	14	4	3.5	100
Angiosperms	Eudicots	Superrosids	rosids	rosids incertae sedis	Vitales (1)	7	1	7	100	1	1	1	100	2	1	2	100	2	1	2	100	1	1	1	100	1	1	1	100	2	1	2	100
Angiosperms	Eudicots	Superrosids	rosids	malvids	Sapindales (9)	20	6	3.33333	66.6667	5	5	1	55.5556	12	7	1.71429	77.7778	7	7	1	77.7778	7	7	1	77.7778	7	7	1	77.7778	12	7	1.71429	77.7778
Angiosperms	Eudicots	Superrosids	rosids	malvids	Malvales (6)	32	6	5.33333	100	29	5	5.8	83.3333	23	6	3.83333	100	20	6	3.33333	100	8	6	1.33333	100	7	6	1.16667	100	23	6	3.83333	100
Angiosperms	Eudicots	Superrosids	rosids	malvids	Myrtales (2)	2	2	1	100	3	2	1.5	100	5	2	2.5	100	1	1	1	50	1	1	1	50	1	1	1	50	5	2	2.5	100
Angiosperms	Eudicots	Superrosids	rosids	malvids	Brassicales (26)	2	2	1	7.69231	37	22	1.68182	84.6154	36	24	1.5	92.3077	31	24	1.47619	80.7692	33	21	1.375	92.3077	27	23	1.17391	88.4615	46	24	1.91667	92.3077
Angiosperms	Eudicots	Superrosids	rosids	fabids	Cucurbitales (8)	35	6	5.83333	75	12	7	1.71429	87.5	11	7	1.57143	87.5	5	7	1	62.5	7	5	1	87.5	7	7	1	87.5	11	7	1.57143	87.5
Angiosperms	Eudicots	Superrosids	rosids	fabids	Fabales (22)	79	20	3.95	90.9091	54	22	2.45455	100	58	22	2.63636	100	19	19	1.1875	72.7273	26	16	1.36842	86.3636	22	20	1.1	90.9091	58	22	2.63636	100
Angiosperms	Eudicots	Superrosids	rosids	fabids	Fagales (13)	78	12	6.5	92.3077	24	12	2	92.3077	35	13	2.69231	100	14	10	1.27273	84.6154	12	11	1.2	76.9231	12	12	1	92.3077	35	13	2.69231	100
Angiosperms	Eudicots	Superrosids	rosids	fabids	Malpighiales (12)	65	12	5.41667	100	26	11	2.36364	91.6667	28	12	2.33333	100	20	12	1.66667	100	21	12	1.75	100	10	10	1	83.3333	28	12	2.33333	100
Angiosperms	Eudicots	Superrosids	rosids	fabids	Rosales (23)	25	13	1.92308	56.5217	42	13	3.23077	56.5217	56	21	2.66667	91.3043	25	17	1.47059	73.913	23	17	1.35294	73.913	19	16	1.1875	69.5652	56	21	2.66667	91.3043
Angiosperms	Mono- cots				Alismatales (2)	2	2	1	100	3	2	1.5	100	4	2	2	100	2	1	1	100	1	2	1	50	1	1	1	50	4	2	2	100
Angiosperms	Monocots		commelinids		Poales (27)	49	21	2.33333	77.7778	60	22	2.72727	81.4815	43	22	1.95455	81.4815	29	1	1.45	74.0741	1	20	1	3.7037	-	-	-	-	43	22	1.95455	81.4815
Gymnosperms					Pinales (2)	-	-	-	-	-	-	-	-	-	-	-	-	-	-	-	-	-	-	-	-	-	-	-	-	4	2	2	100
Ferns					Salviniales (2)	-	-	-	-	-	-	-	-	-	-	-	-	-	-	-	-	-	-	-	-	-	-	-	-	3	2	1.5	100
Lycophytes					Selaginellales (1)	-	-	-	-	-	-	-	-	-	-	-	-	-	-	-	-	-	-	-	-	-	-	-	-	1	1	1	100
SwissProt entries (Characterized / Not Characterized)						P93094, Q5I2Q5, Q8GT20, Q8SA67				A4ZKE4, ACI28534 C3PTS7, C3PTS8, Q6K638 Q70G32, Q70G33, Q7XXP3, Q8GSM7, Q9FI78				Q94CD1				Q9FF86												Q9FFQ7
			Sequences in G100PR			G5				G4				G10				G3				G11				G12				G10
Supplementary Table S6 Summary of clusters of orthologues by BDBH (COBDBH). COBDBH were identified among Eudicots-Monocots orders, or among orders from a wide taxonomic representation, including all Angiosperms, Gymnosperms, Ferns and Lycophytes. For each order, the total number of species (TotSp#) is indicated in brackets. For each order and COBDBH, we indicate the number of sequences per order …
