## Supplementary Dataset S6 for "Comprehensive characterization of the complex BAHD acyltransferase family from 218 land plants species: phylogenomic analysis and identification of specificity determinant positions"

### Sheet: Supplementary Table S5
							G4-1 vs
							G1	G2	G3	G4%	G5	G6	G7	G8	G9	G10	G11	G12	G13
						N	33	26	32	12	31	21	35	30	32	33	36	31	19
			Atoms ≤ 6 Å from			SNS	2352.93	3962.16	6518.77	1321.87	5515.21	1244.28	3859.08	3212.97	6047.77	4863.2	5565.75	4486.35	863.919
			Donor		Acc	z-score	97.6801	70.7367	74.4763	16.3064	141.224	25.7243	97.5082	69.0116	107.981	98.6942	77.7011	71.7556	23.399
2ry Str	SDP	CcHCT	-CoA	Coum-	SHI	Count	MICS
β1	5	V				2					27.1245				24.7546
	6	K				1		16.1058
	8	S				2							9.06211			20.1893
	10	M				1							24.838
	11	V				1	11.7829
T1-2	13	P				1						10.0037
β2	22	L				3					16.7888			11.1013		23.8052
T2-3	23	W				6	9.73168	31.7778				10.563		23.9682		24.7131	14.6809
α3	26	N				1		24.9605
	27	V				1								15.8696
	29	L				3					25.3936					18.087	20.046
T3-4	34	F				2				14.1954			8.96717
β4	35	H		●		5		18.9569	21.8092								23.9773	16.4313	16.4313
	36	T		●	●	1			34.7693
	38	S		●		1			30.0518
	40	Y		●		3	9.51527	19.5794	32.9733
	41	F				2								16.7943	18.3069
	42	Y				2			7.749						15.0619
T4-5	51	F				4	3.50668				32.2869							23.6594	23.6594
α5	52	D				4					28.4341					18.6872		21.5682	21.5682
	59	A				3	15.8738	17.2515						18.8105
α6	67	F				7					28.9426			14.5186	34.9279	10.6969	31.8069	29.331	29.331
	68	Y				1								25.8899
	69	P				1								22.9183
	70	M				4	11.0872	15.018	21.4567	10.2468
β7	77	D				1										19.4825
β8	81	R				4					36.3626	17.2955				23.9541	15.594
	82	I				1							19.2032
	83	E				1			14.4518
	84	I				4					31.5705					17.2394		9.42637	9.42637
	85	E				1							17.4507
	86	C				1								31.7842
T8-9	87	N				1									25.1971
	88	G				4	27.7528					9.65692	34.7917	13.8522
	89	E				2		27.0737					15.4957
β9	92	L				4							36.6219		11.7098			18.5702	18.5702
	98	S				1					16.4861
α10	102	V				2		12.559						5.48685
	105	F				1			10.3777
T10-11	106	G				1	22.0544
	107	D				1								20.8575
	108	F				1	2.68933
α11	114	L				1											23.0361
T11-12	119	P				2										38.0319	18.581
	121	V				1		18.2296
	122	D				2			31.009							29.8964
	123	Y				1							18.0619
	124	S				2							12.3508			18.332
α12	126	G				1										16.0913
	127	I				1							15.0981
	128	S				1										34.851
	129	S				3					19.3304		11.1039			23.9939
	130	Y				4				16.3176	13.1437		24.2522				12.2252
T12-13	131	A				1								12.3987
	132	L				3						7.06056						20.3115	20.3115
β13	134	V				1		23.6263
	135	L				1	8.95821
	138	T				1	7.72111
	139	Y				1			22.1693
	140	F				3			41.8963		24.795						16.3327
T13-14	141	K				1		26.7219
	142	C				2		18.5861	13.9173
β14	143	G				1			41.6851
	145	V				3					37.9066				29.7856	26.0689
	146	S				5	11.8879		28.1591		23.1955			14.3016	17.7069
	150	G		●		1							17.4683
	151	M		●		1							20.7552
T14-15	152	R				7	11.0255		40.0713		23.7749		19.5197		11.4029	17.4803	16.3395
	154	H				2							9.64941				19.2894
	155	A				1										10.1493
α15	158	G		●	●	1							17.0374
	160	S				5					33.1839				32.033		22.2093	27.4302	27.4302
	162	L		●		1			27.8327
	163	H				1									25.4562
	165	I		●		1											9.92604
	167	S				1									28.0229
	168	W				4					18.6457				35.4386			22.1832	22.1832
	169	S				1									21.9052
	170	D				1				11.8746
	171	M				1								6.50208
T15-16	182	F				2												11.8571	11.8571
	183	I				5	8.14577				34.8883						11.3599	22.2599	22.2599
α16	185	R				2	6.62032						14.7346
	186	T				1					23.8096
	188	L				1		20.2411
T16-17	190	A				2								17.6543			17.8348
	191	R				1	7.41619
	192	D				1	17.9258
α17	200	H				1		13.9113
β18	229	F				2						10.1804		9.51299
	231	L				3	21.1247		20.1		19.536
α19	235	Q				2	6.63812							22.1338
	236	I				1									11.8181
	240	K				2						6.76157	8.09314
T20-21	252	Y				3	13.6508		22.3204						28.4493
	253	S	●			2												8.77165	8.77165
α21	254	S				2	22.1512					10.4904
	255	Y	●			2	14.6051					9.73953
	256	E	●			1			32.6408
	257	M				1			24.6178
	258	L				1		12.8472
	261	H				7	26.7639	14.7849			18.8657		18.8548			28.1874		19.023	19.023
	265	C				2												10.7332	10.7332
	266	A				6					36.4675				30.3856	23.5139	22.9929	21.3671	21.3671
	267	C				5		8.975			23.219	9.39169		19.8578			22.3569
	270	R				6					35.8475				27.2164	31.6841	28.8415	22.6958	22.6958
T21-22	276	Q				2												18.8759	18.8759
α22	278	T				1											2.74457
	279	K				2				15.8672				9.11939
	280	L				1						4.15742
	281	Y			●	1							15.8542
	282	I	●			3									29.2013	28.6075	25.8325
	283	A	●		●	2							14.9428				15.215
T22-23	285	D	●			1									17.428
	286	G	●			6	28.0641			13.3676					16.7263		21.6642	30.9647	30.9647
	299	F				5					38.0664				28.5712		17.8351	23.5669	23.5669
	302	V				3		36.9316							26.8207	14.5966
β23	304	F	●		●	7						13.1737	10.2715	16.784		22.0793	27.1665	16.4406	16.4406
T23-24	307	T				3											27.6648	10.1246	10.1246
α26	323	A				3	6.92485						8.03077		21.6203
	328	H	●			2												8.35101	8.35101
	331	L	●			5					34.827				34.4239		27.9296	32.863	32.863
T26-27	334	M	●			7			19.9061			12.7079		9.85279		20.5056	20.2686	18.7068	18.7068
α27	338	Y				3			11.7305				22.0627		32.2585
	339	L				4				13.1255		12.7981		20.2793		11.6659
	341	S				1									15.0301
	342	A				3						13.0888		15.1095			15.3039
	345	Y				1						13.4685
	346	L				4			21.4649			9.70588		9.19538		13.945
T27-28	350	P				1						10.2953
α28	356	V				1				14.6934
α29	359	A				1				14.2037
	362	F			●	1											28.049
T29-30	363	K				1				18.4257
	364	C				2				19.6839			16.0081
	365	P				3					22.5529				14.5043	21.1196
	366	N				2										32.7039	26.4144
β30	369	I			●	3								18.1266				20.3534	20.3534
	370	T		●	●	2			12.0268		17.8783
	371	S	●			5		28.5197			38.5616						24.1986	31.2522	31.2522
T30-31	372	W		●	●	2		30.8721	42.1823
	373	V	●			1								10.7303
	374	R	●			1				18.281
	375	L		●		2			35.7768			5.69985
	376	P				4									43.0597		31.6721	36.666	36.666
	378	H				3		9.8207							10.1975		16.3098
	383	G				1							4.55704
	384	W				1							20.5719
β31	389	F				5	8.62336	29.2096	25.7717									16.0487	16.0487
	390	M		●		3					19.1111	4.37692	15.1351
	391	G				7		34.18	20.0547			7.41555	16.2286	7.71812				13.6037	13.6037
T31-32	392	P			●	2			16.5298				20.0875
β32	399	G				4	7.26167								33.7949	37.8034	24.1978
	402	F		●	●	2		21.0921								17.0318
	403	I				2	13.0345									27.2531
	405	P				1	16.8988
T32-33	406	S				2			26.949								15.5113
	410	D				2					15.6722					23.8765
	412	S				2												23.6918	23.6918
β33	413	M				1	21.5843
	414	S				3	22.209	26.9921						18.2885
	415	V				1	18.5945
	416	A				1			27.7565
	419	L				1									42.7782
	420	Q				2							15.4517				16.674
α34	427	F				2			18.6479				29.0864
	430	F				2	13.1707						16.8648
	431	L				3								21.2387				17.3997	17.3997
Supplementary Table S11. Summary of SDPs identified in all comparisons of G4-1 in training set. The table shows the data for each SN obtained comparing G4-1 against each of the other subfamilies (G4% is the remainder of G4, G4-2/G4-3). Indicated are N (the number of SDPs in the network), SNS (SN score) and z-score of the SNS compared to 1000 randomly generated networks with the same N. The 179 SD…
